# Machine learning sequence prioritization for cell type-specific enhancer design

**DOI:** 10.1101/2021.04.15.439984

**Authors:** Alyssa J Lawler, Easwaran Ramamurthy, Ashley R Brown, Naomi Shin, Yeonju Kim, Noelle Toong, Irene M Kaplow, Morgan Wirthlin, Xiaoyu Zhang, Grant Fox, Andreas R Pfenning

## Abstract

Recent discoveries of extreme cellular diversity in the brain warrant rapid development of technologies to access specific cell populations, enabling characterization of their roles in behavior and in disease states. Available approaches for engineering targeted technologies for new neuron subtypes are low-yield, involving intensive transgenic strain or virus screening. Here, we introduce SNAIL (Specific Nuclear-Anchored Independent Labeling), a new virus-based strategy for cell labeling and nuclear isolation from heterogeneous tissue. SNAIL works by leveraging machine learning and other computational approaches to identify DNA sequence features that confer cell type-specific gene activation and using them to make a probe that drives an affinity purification-compatible reporter gene. As a proof of concept, we designed and validated two novel SNAIL probes that target parvalbumin-expressing (PV) neurons. Furthermore, we show that nuclear isolation using SNAIL in wild type mice is sufficient to capture characteristic open chromatin features of PV neurons in the cortex, striatum, and external globus pallidus. Expansion of this technology has broad applications in cell type-specific observation, manipulation, and therapeutics across species and disease models.
