## Supplemental Table 1 for "Machine learning sequence prioritization for cell type-specific enhancer design"

### Sheet: Table S1
Sample ID	Description	Animal	Genotype	Age	Sex	Brain Region	Cell Type	Treatment	Virus	Sun1GFP Fraction	Sequencing Batch	Sequencing System	Publication	GEO Data Accession	Contributed to ML data	Analysis Contributions	Exclusion Criteria
S01	bulkCTX1	AP44	C57BL/6J	1m18d	M	CTX	PVneg	none	none	GFPneg	1	Nextseq 500	Srinivasan et al., 2020	TBA	NA	Fig. 3; Fig. 5c-h
S02	bulkCTX2	AP42	C57BL/6J	1m24d	F	CTX	PVneg	none	none	GFPneg	1	Nextseq 500	Srinivasan et al., 2020	TBA	NA	Fig. 3; Fig. 5c-h
S03	bulkSTR1	AP44	C57BL/6J	1m18d	M	STR	PVneg	none	none	GFPneg	1	Nextseq 500	Srinivasan et al., 2020	TBA	NA	Fig. 5c-h
S04	bulkSTR2	AP42	C57BL/6J	1m24d	F	STR	PVneg	none	none	GFPneg	1	Nextseq 500	Srinivasan et al., 2020	TBA	NA	Fig. 5c-h
S05	bulkGPE1	AP44	C57BL/6J	1m18d	M	GPE	PVneg	none	none	GFPneg	1	Nextseq 500	Srinivasan et al., 2020	TBA	NA	NA	poor data quality
S06	bulkGPE2	AP42	C57BL/6J	1m24d	F	GPE	PVneg	none	none	GFPneg	1	Nextseq 500	Srinivasan et al., 2020	TBA	NA	NA	poor data quality
S07	M1PVpos1	AG10856	Pvalb-2A-Cre	2m7d	F	M1	PVpos	Retro-orbital AAV injection	cSNAIL	GFPpos	2	Nextseq 500	Srinivasan et al., 2020	TBA	PV vs. PV-	Fig. 3; Fig. 5c-h
S08	M1PVpos2	AG10860	Pvalb-2A-Cre	2m15d	F	M1	PVpos	Retro-orbital AAV injection	cSNAIL	GFPpos	2	Nextseq 500	Srinivasan et al., 2020	TBA	PV vs. PV-	Fig. 3; Fig. 5c-h
S09	M1PVpos3	AG10861	Pvalb-2A-Cre	2m17d	F	M1	PVpos	Retro-orbital AAV injection	cSNAIL	GFPpos	2	Nextseq 500	Srinivasan et al., 2020	TBA	PV vs. PV-	Fig. 3; Fig. 5c-h
S10	M1PVneg1	AG10856	Pvalb-2A-Cre	2m7d	F	M1	PVneg	Retro-orbital AAV injection	cSNAIL	GFPneg	2	Nextseq 500	this publication	GSE171549	PV vs. PV-	Fig. 3; Fig. 5c-h
S11	M1PVneg2	AG10860	Pvalb-2A-Cre	2m15d	F	M1	PVneg	Retro-orbital AAV injection	cSNAIL	GFPneg	2	Nextseq 500	this publication	GSE171549	PV vs. PV-	Fig. 3; Fig. 5c-h
S12	M1PVneg3	AG10861	Pvalb-2A-Cre	2m17d	F	M1	PVneg	Retro-orbital AAV injection	cSNAIL	GFPneg	2	Nextseq 500	this publication	GSE171549	PV vs. PV-	Fig. 3; Fig. 5c-h
S13	CTXPVpos1	AG10856	Pvalb-2A-Cre	2m7d	F	CTX	PVpos	Retro-orbital AAV injection	cSNAIL	GFPpos	2	Nextseq 500	this publication	GSE171549	PV vs. PV-	Fig. 3; Fig. 5c-h
S14	CTXPVpos2	AG10860	Pvalb-2A-Cre	2m15d	F	CTX	PVpos	Retro-orbital AAV injection	cSNAIL	GFPpos	2	Nextseq 500	this publication	GSE171549	PV vs. PV-	Fig. 3; Fig. 5c-h
S15	CTXPVpos3	AG10861	Pvalb-2A-Cre	2m17d	F	CTX	PVpos	Retro-orbital AAV injection	cSNAIL	GFPpos	2	Nextseq 500	this publication	GSE171549	PV vs. PV-	Fig. 3; Fig. 5c-h
S16	CTXPVneg1	AG10856	Pvalb-2A-Cre	2m7d	F	CTX	PVneg	Retro-orbital AAV injection	cSNAIL	GFPneg	2	Nextseq 500	this publication	GSE171549	PV vs. PV-	Fig. 3; Fig. 5c-h
S17	CTXPVneg2	AG10860	Pvalb-2A-Cre	2m15d	F	CTX	PVneg	Retro-orbital AAV injection	cSNAIL	GFPneg	2	Nextseq 500	this publication	GSE171549	PV vs. PV-	Fig. 3; Fig. 5c-h
S18	CTXPVneg3	AG10861	Pvalb-2A-Cre	2m17d	F	CTX	PVneg	Retro-orbital AAV injection	cSNAIL	GFPneg	2	Nextseq 500	this publication	GSE171549	PV vs. PV-	Fig. 3; Fig. 5c-h
S19	ParkB1	AP186	Pvalb-2A-Cre	1m29d	M	CTX	PVpos	Saline injection into medial forebrain bundle; Retro-orbital AAV injection	cSNAIL	GFPpos	3	Novaseq 6000	Lawler et al., 2020	GSE157359	NA	Fig. 3; Fig. 5a-b; Fig. 5c-h
S20	ParkF1	AG11633	Pvalb-2A-Cre	2m21d	F	CTX	PVpos	Saline injection into medial forebrain bundle; Retro-orbital AAV injection	cSNAIL	GFPpos	3	Novaseq 6000	Lawler et al., 2020	GSE157359	NA	Fig. 3; Fig. 5a-b; Fig. 5c-h
S21	ParkB2	AP186	Pvalb-2A-Cre	1m29d	M	CTX	PVneg	Saline injection into medial forebrain bundle; Retro-orbital AAV injection	cSNAIL	GFPneg	3	Novaseq 6000	Lawler et al., 2020	GSE157359	NA	Fig. 3; Fig. 5c-h
S22	ParkF2	AG11633	Pvalb-2A-Cre	2m21d	F	CTX	PVneg	Saline injection into medial forebrain bundle; Retro-orbital AAV injection	cSNAIL	GFPneg	3	Novaseq 6000	Lawler et al., 2020	GSE157359	NA	Fig. 3; Fig. 5c-h
S23	ParkB3	AP186	Pvalb-2A-Cre	1m29d	M	STR	PVpos	Saline injection into medial forebrain bundle; Retro-orbital AAV injection	cSNAIL	GFPpos	3	Novaseq 6000	Lawler et al., 2020	GSE157359	NA	Fig. 5a-b; Fig. 5c-h
S24	ParkF3	AG11633	Pvalb-2A-Cre	2m21d	F	STR	PVpos	Saline injection into medial forebrain bundle; Retro-orbital AAV injection	cSNAIL	GFPpos	3	Novaseq 6000	Lawler et al., 2020	GSE157359	NA	Fig. 5a-b; Fig. 5c-h
S25	ParkB4	AP186	Pvalb-2A-Cre	1m29d	M	STR	PVneg	Saline injection into medial forebrain bundle; Retro-orbital AAV injection	cSNAIL	GFPneg	3	Novaseq 6000	Lawler et al., 2020	GSE157359	NA	Fig. 5c-h
S26	ParkF4	AG11633	Pvalb-2A-Cre	2m21d	F	STR	PVneg	Saline injection into medial forebrain bundle; Retro-orbital AAV injection	cSNAIL	GFPneg	3	Novaseq 6000	Lawler et al., 2020	GSE157359	NA	Fig. 5c-h
S27	ParkB5	AP186	Pvalb-2A-Cre	1m29d	M	GPE	PVpos	Saline injection into medial forebrain bundle; Retro-orbital AAV injection	cSNAIL	GFPpos	3	Novaseq 6000	Lawler et al., 2020	GSE157359	NA	Fig. 5a-b; Fig. 5c-h
S28	ParkF5	AG11633	Pvalb-2A-Cre	2m21d	F	GPE	PVpos	Saline injection into medial forebrain bundle; Retro-orbital AAV injection	cSNAIL	GFPpos	3	Novaseq 6000	Lawler et al., 2020	GSE157359	NA	Fig. 5a-b; Fig. 5c-h
S29	ParkB6	AP186	Pvalb-2A-Cre	1m29d	M	GPE	PVneg	Saline injection into medial forebrain bundle; Retro-orbital AAV injection	cSNAIL	GFPneg	3	Novaseq 6000	Lawler et al., 2020	GSE157359	NA	Fig. 5c-h
S30	ParkF6	AG11633	Pvalb-2A-Cre	2m21d	F	GPE	PVneg	Saline injection into medial forebrain bundle; Retro-orbital AAV injection	cSNAIL	GFPneg	3	Novaseq 6000	Lawler et al., 2020	GSE157359	NA	Fig. 5c-h
S31	SC1A	AP462	Pvalb-2A-Cre	2m11d	M	CTX	PVpos	Retro-orbital AAV injection	cSNAIL	GFPpos	4	Novaseq 6000	this publication		NA	NA	Cre went germline
S32	SC1B	AP465	Pvalb-2A-Cre	2m11d	F	CTX	PVpos	Retro-orbital AAV injection	cSNAIL	GFPpos	4	Novaseq 6000	this publication		NA	NA	Cre went germline
S33	SC2A	AP462	Pvalb-2A-Cre	2m11d	M	CTX	PVneg	Retro-orbital AAV injection	cSNAIL	GFPneg	4	Novaseq 6000	this publication	GSE171549	NA	Fig. 3; Fig. 5c-h
S34	SC2B	AP465	Pvalb-2A-Cre	2m11d	F	CTX	PVneg	Retro-orbital AAV injection	cSNAIL	GFPneg	4	Novaseq 6000	this publication	GSE171549	NA	Fig. 3; Fig. 5c-h
S35	SC3A	AP462	Pvalb-2A-Cre	2m11d	M	STR	PVpos	Retro-orbital AAV injection	cSNAIL	GFPpos	4	Novaseq 6000	this publication		NA	NA	Cre went germline
S36	SC3B	AP465	Pvalb-2A-Cre	2m11d	F	STR	PVpos	Retro-orbital AAV injection	cSNAIL	GFPpos	4	Novaseq 6000	this publication		NA	NA	Cre went germline
S37	SC4A	AP462	Pvalb-2A-Cre	2m11d	M	STR	PVneg	Retro-orbital AAV injection	cSNAIL	GFPneg	4	Novaseq 6000	this publication	GSE171549	NA	Fig. 5c-h
S38	SC4B	AP465	Pvalb-2A-Cre	2m11d	F	STR	PVneg	Retro-orbital AAV injection	cSNAIL	GFPneg	4	Novaseq 6000	this publication	GSE171549	NA	Fig. 5c-h
S39	SC5A	AP462	Pvalb-2A-Cre	2m11d	M	GPE	PVpos	Retro-orbital AAV injection	cSNAIL	GFPpos	4	Novaseq 6000	this publication		NA	NA	Cre went germline
S40	SC5B	AP465	Pvalb-2A-Cre	2m11d	F	GPE	PVpos	Retro-orbital AAV injection	cSNAIL	GFPpos	4	Novaseq 6000	this publication		NA	NA	Cre went germline
S41	SC6B	AP465	Pvalb-2A-Cre	2m11d	F	GPE	PVneg	Retro-orbital AAV injection	cSNAIL	GFPneg	4	Novaseq 6000	this publication	GSE171549	NA	Fig. 5c-h
S42	SE1A	AP525	C57BL/6J	3m15d	M	CTX	PVneg	Retro-orbital AAV injection	Ef1a	GFPpos	4	Novaseq 6000	this publication	GSE171549	NA	Fig. 3; Fig. 5c-h
S43	SE1B	AP531	C57BL/6J	3m15d	F	CTX	PVneg	Retro-orbital AAV injection	Ef1a	GFPpos	4	Novaseq 6000	this publication	GSE171549	NA	Fig. 3; Fig. 5c-h
S44	SE2A	AP525	C57BL/6J	3m15d	M	CTX	PVneg	Retro-orbital AAV injection	Ef1a	GFPneg	4	Novaseq 6000	this publication	GSE171549	NA	Fig. 3; Fig. 5c-h
S45	SE2B	AP531	C57BL/6J	3m15d	F	CTX	PVneg	Retro-orbital AAV injection	Ef1a	GFPneg	4	Novaseq 6000	this publication	GSE171549	NA	Fig. 3; Fig. 5c-h
S46	SE3A	AP525	C57BL/6J	3m15d	M	STR	PVneg	Retro-orbital AAV injection	Ef1a	GFPpos	4	Novaseq 6000	this publication	GSE171549	NA	Fig. 5c-h
S47	SE3B	AP531	C57BL/6J	3m15d	F	STR	PVneg	Retro-orbital AAV injection	Ef1a	GFPpos	4	Novaseq 6000	this publication	GSE171549	NA	Fig. 5c-h
S48	SE4A	AP525	C57BL/6J	3m15d	M	STR	PVneg	Retro-orbital AAV injection	Ef1a	GFPneg	4	Novaseq 6000	this publication	GSE171549	NA	Fig. 5c-h
S49	SE4B	AP531	C57BL/6J	3m15d	F	STR	PVneg	Retro-orbital AAV injection	Ef1a	GFPneg	4	Novaseq 6000	this publication	GSE171549	NA	Fig. 5c-h
S50	SE5A	AP525	C57BL/6J	3m15d	M	GPE	PVneg	Retro-orbital AAV injection	Ef1a	GFPpos	4	Novaseq 6000	this publication	GSE171549	NA	Fig. 5c-h
S51	SE5B	AP531	C57BL/6J	3m15d	F	GPE	PVneg	Retro-orbital AAV injection	Ef1a	GFPpos	4	Novaseq 6000	this publication	GSE171549	NA	Fig. 5c-h
S52	SE6A	AP525	C57BL/6J	3m15d	M	GPE	PVneg	Retro-orbital AAV injection	Ef1a	GFPneg	4	Novaseq 6000	this publication	GSE171549	NA	Fig. 5c-h
S53	SE6B	AP531	C57BL/6J	3m15d	F	GPE	PVneg	Retro-orbital AAV injection	Ef1a	GFPneg	4	Novaseq 6000	this publication	GSE171549	NA	Fig. 5c-h
S54	SF1A	AP457	C57BL/6J	3m2d	F	CTX	PVpos	Retro-orbital AAV injection	SC1	GFPpos	4	Novaseq 6000	this publication	GSE171549	NA	Fig. 3; Fig. 5c-h
S55	SF1B	AP452	C57BL/6J	3m2d	M	CTX	PVpos	Retro-orbital AAV injection	SC1	GFPpos	4	Novaseq 6000	this publication	GSE171549	NA	Fig. 3; Fig. 5c-h
S56	SF1C	AP573	C57BL/6J	3m25d	M	CTX	PVpos	Retro-orbital AAV injection	SC1	GFPpos	4	Novaseq 6000	this publication	GSE171549	NA	Fig. 3; Fig. 5c-h
S57	SF3A	AP457	C57BL/6J	3m2d	F	STR	PVpos	Retro-orbital AAV injection	SC1	GFPpos	4	Novaseq 6000	this publication	GSE171549	NA	Fig. 5c-h
S58	SF3B	AP452	C57BL/6J	3m2d	M	STR	PVpos	Retro-orbital AAV injection	SC1	GFPpos	4	Novaseq 6000	this publication	GSE171549	NA	Fig. 5c-h
S59	SF3C	AP573	C57BL/6J	3m25d	M	STR	PVpos	Retro-orbital AAV injection	SC1	GFPpos	4	Novaseq 6000	this publication	GSE171549	NA	Fig. 5c-h
S60	SF5A	AP457	C57BL/6J	3m2d	F	GPE	PVpos	Retro-orbital AAV injection	SC1	GFPpos	4	Novaseq 6000	this publication	GSE171549	NA	Fig. 5c-h
S61	SF5B	AP452	C57BL/6J	3m2d	M	GPE	PVpos	Retro-orbital AAV injection	SC1	GFPpos	4	Novaseq 6000	this publication	GSE171549	NA	Fig. 5c-h
S62	SF5C	AP573	C57BL/6J	3m25d	M	GPE	PVpos	Retro-orbital AAV injection	SC1	GFPpos	4	Novaseq 6000	this publication	GSE171549	NA	Fig. 5c-h
S63	SS1A	AP394	C57BL/6J	2m4d	F	CTX	PVpos	Retro-orbital AAV injection	SC2	GFPpos	4	Novaseq 6000	this publication	GSE171549	NA	Fig. 3; Fig. 5c-h
S64	SS1B	AP388	C57BL/6J	3m11d	M	CTX	PVpos	Retro-orbital AAV injection	SC2	GFPpos	4	Novaseq 6000	this publication	GSE171549	NA	Fig. 3; Fig. 5c-h
S65	SS1C	AP576	C57BL/6J	3m25d	F	CTX	PVpos	Retro-orbital AAV injection	SC2	GFPpos	4	Novaseq 6000	this publication	GSE171549	NA	Fig. 3; Fig. 5c-h
S66	SS3A	AP394	C57BL/6J	2m4d	F	STR	PVpos	Retro-orbital AAV injection	SC2	GFPpos	4	Novaseq 6000	this publication	GSE171549	NA	Fig. 5c-h
S67	SS3B	AP388	C57BL/6J	3m11d	M	STR	PVpos	Retro-orbital AAV injection	SC2	GFPpos	4	Novaseq 6000	this publication	GSE171549	NA	Fig. 5c-h
S68	SS3C	AP576	C57BL/6J	3m25d	F	STR	PVpos	Retro-orbital AAV injection	SC2	GFPpos	4	Novaseq 6000	this publication	GSE171549	NA	Fig. 5c-h
S69	SS5A	AP394	C57BL/6J	2m4d	F	GPE	PVpos	Retro-orbital AAV injection	SC2	GFPpos	4	Novaseq 6000	this publication	GSE171549	NA	Fig. 5c-h
S70	SS5B	AP388	C57BL/6J	3m11d	M	GPE	PVpos	Retro-orbital AAV injection	SC2	GFPpos	4	Novaseq 6000	this publication	GSE171549	NA	Fig. 5c-h
S71	SS5C	AP576	C57BL/6J	3m25d	F	GPE	PVpos	Retro-orbital AAV injection	SC2	GFPpos	4	Novaseq 6000	this publication	GSE171549	NA	Fig. 5c-h
S72	MoEXCr1	GSM1541964	Camk2a-cre; R26-LSL-CAG-Sun1-GFP-myc	8-11w	M	CTX	Excitatory	none	none	GFPpos	0	HiSeq 2500	Mo et al., 2015	GSE63137	PV vs. EXC
S73	MoEXCr1	GSM1541965	Camk2a-cre; R26-LSL-CAG-Sun1-GFP-myc	8-11w	M	CTX	Excitatory	none	none	GFPpos	0	HiSeq 2501	Mo et al., 2015	GSE63137	PV vs. EXC
S74	MoPVr1	GSM1541966	PV-cre; R26-LSL-CAG-Sun1-GFP-myc	8-11w	M	CTX	PVpos	none	none	GFPpos	0	HiSeq 2502	Mo et al., 2015	GSE63137	PV vs. EXC; PV vs. VIP
S75	MoPVr2	GSM1541967	PV-cre; R26-LSL-CAG-Sun1-GFP-myc	8-11w	M	CTX	PVpos	none	none	GFPpos	0	HiSeq 2503	Mo et al., 2015	GSE63137	PV vs. EXC; PV vs. VIP
S76	MoVIPr1	GSM1541968	VIP-cre; R26-LSL-CAG-Sun1-GFP-myc	8-11w	M	CTX	VIP	none	none	GFPpos	0	HiSeq 2504	Mo et al., 2015	GSE63137	PV vs. VIP
S77	MoVIPr2	GSM1541969	VIP-cre; R26-LSL-CAG-Sun1-GFP-myc	8-11w	M	CTX	VIP	none	none	GFPpos	0	HiSeq 2505	Mo et al., 2015	GSE63137	PV vs. VIP
