## Supplemental Table 2 for "Machine learning sequence prioritization for cell type-specific enhancer design"

### Sheet: Table S2
Model ID	Description	Related Figures	Data source	Brain region	positive cell type	negative cell type	Num. pos in training set	Num. neg in training set	Num. pos in validation set	Num. neg in validation set	Num. pos in test set	Num. neg in test set	kernel type (-t)	-l	-k	-d	-c	-w	-g	Training AUPRC	Training AUPRC	Training F1	Validation AUROC	Validation AUPRC	Validation F1	Test AUROC	Test AUPRC	Test F1
snNvsASTRO_A	Neuron vs. Astrocyte (sn)	Fig. S2	snATAC-seq	Cortex	Neurons	Astrocytes	49626	24100	6848	3503	11448	4716	4	7	6	1	1	0.6	NA	0.964197	0.980581	0.932261	0.951906	0.973355	0.911599	0.952017	0.977609	0.923391
snINvsEXC_J	Inhibitory vs. Excitatory (sn)	Fig. S2	snATAC-seq	Cortex	Inhibitory neurons	Excitatory neurons	3251	12372	570	1782	761	2999	4	6	5	1	0.4	1.7	NA	0.955063	0.883324	0.796197	0.932263	0.84434	0.747475	0.928513	0.81757	0.735254
PfPVvsNEG_B	PV vs. PV- (pop)	Fig. 1b	cSNAIL-sorted nuclei	Cortex	PV	PV- cells	9180	3594	1385	325	2220	701	4	7	6	1	0.5	0.6	NA	0.942995	0.975435	0.918696	0.878979	0.964166	0.896118	0.87873	0.956287	0.874388
PfPVvsNEG_rbf_J	PV vs. PV- (pop, rbf)	Fig. 1c	cSNAIL-sorted nuclei	Cortex	PV	PV- cells	9180	3594	1385	325	2220	701	5	7	6	1	0.6	0.5	2	0.972481	0.988655	0.940365	0.87735	0.964563	0.894091	0.872583	0.954492	0.870362
MoPVvsEXC_A	PV vs. EXC (pop)	Fig. 1b	INTACT-sorted nuclei	Cortex	PV	Excitatory neurons	27879	30728	3835	3939	6815	6747	4	7	6	1	0.7	1	NA	0.945588	0.938599	0.870225	0.936819	0.93505	0.857441	0.925061	0.923014	0.845693
MoPVvsEXC_rbf_D	PV vs. EXC (pop, rbf)	Fig. 1c	INTACT-sorted nuclei	Cortex	PV	Excitatory neurons	27879	30728	3835	3939	6815	6747	5	7	6	1	0.6	1	1	0.958526	0.952986	0.890016	0.938142	0.936505	0.85953	0.926215	0.924361	0.845692
MoPVvsVIP_E	PV vs. VIP (pop)	Fig. 1b	INTACT-sorted nuclei	Cortex	PV	VIP neurons	15474	28683	1803	4592	3330	7018	4	7	6	1	0.3	1.5	NA	0.925413	0.861252	0.802982	0.903898	0.796121	0.73074	0.890854	0.791006	0.738453
MoPVvsVIP_rbf_G	PV vs. VIP (pop, rbf)	Fig. 1c	INTACT-sorted nuclei	Cortex	PV	VIP neurons	15474	28683	1803	4592	3330	7018	5	7	6	1	0.2	1.5	1	0.927611	0.86514	0.804368	0.903724	0.791767	0.729109	0.889827	0.788463	0.733166
snPVvsRandom_A	PV vs. PV- (sn)	Fig. 1e	snATAC-seq	Cortex	PV	PV- cells, randomly selected	25954	95694	3826	13567	5958	21579	4	7	6	1	0.6	1.5	NA	0.918328	0.789134	0.718264	0.900639	0.750086	0.680651	0.892782	0.728619	0.659552
snPVvsKNN_A	PV vs. KNN (sn)	Fig. 1e	snATAC-seq	Cortex	PV	PV- cells, k-nearest neighbor selection	25153	94024	3760	12858	5717	21551	4	7	6	1	0.5	2	NA	0.921388	0.787498	0.723915	0.899768	0.75582	0.685242	0.893982	0.723517	0.668075
snPVvsEXC_A	PV vs. EXC (sn)	Fig. 1e	snATAC-seq	Cortex	PV	Excitatory neurons	17499	27510	2681	3995	4075	6645	4	7	6	1	0.5	1.3	NA	0.954626	0.934465	0.862328	0.932148	0.907719	0.822495	0.930298	0.89691	0.81858
snPVvsVIP_A	PV vs. VIP (sn)	Fig. 1e	snATAC-seq	Cortex	PV	VIP neurons	20212	21000	2838	3189	4515	4854	4	7	6	1	0.6	1	NA	0.954375	0.952316	0.887148	0.929878	0.919787	0.846341	0.929221	0.9222	0.846944
snPVvsSST_A	PV vs. SST (sn)	Fig. 1e	snATAC-seq	Cortex	PV	SST neurons	13040	13736	1897	1960	2912	3003	4	7	6	1	0.5	1.5	NA	0.959766	0.95485	0.89131	0.929354	0.924599	0.853695	0.922118	0.918764	0.843921
STRPVvsNEG_D	Striatum PV vs. PV- (pop)	Fig. 4c; Fig. S7	cSNAIL-sorted nuclei	Striatum	PV	PV- cells	5481	317	1030	23	1351	58	4	7	6	1	0.6	0.05	NA	0.961628	0.997327	0.915591	0.838539	0.995333	0.913089	0.870249	0.993032	0.900241
GPEPVvsNEG_B	GPe PV vs. PV- (pop)	Fig. 4f; Fig. S7	cSNAIL-sorted nuclei	GPe	PV	PV- cells	4966	6294	736	686	1130	1353	4	7	6	1	0.5	1.2	NA	0.95406	0.943161	0.871549	0.918493	0.9236	0.841737	0.896367	0.877329	0.797578
