## Supplemental Table 3 for "Machine learning sequence prioritization for cell type-specific enhancer design"

### Sheet: Sheet1
Task and basic hyperparameters						Convolution layer 1				Convolution layers 2-N					Max pooling			Training set metrics					Validations set metrics					Test set metrics
Positive	Negative	Model Number	Learning Rate	Momentum	Batch size	Num kernels	Kernel size	Activation	Stride	Num layers	Num kernels	Kernel size	Activation	Stride	Pooling size	Stride	Dropout probability	Training num positives	Training num negatives	Training loss	Training auROC	Training auPRC	Validation num positives	Validation num negatives	Validation loss	Validation auROC	Validation auPRC	Test num positives	Test num negatives	Test auROC	Test auPRC
PV+ specific	PV- specific	1	0.01	0	30	1000	8	ReLu	1	2	100	1	ReLu	8	13	13	0.2	55398	37919	0.206072	0.97555	0.982109	4082	2604	0.291941	0.945287	0.964096
PV+ specific	PV- specific	2	0.01	0	30	1000	8	ReLu	1	2	100	1	ReLu	8	13	13	0.4	55398	37919	0.207189	0.976911	0.983266	4082	2604	0.302975	0.942108	0.961698
PV+ specific	PV- specific	3	0.01	0	30	1000	8	ReLu	1	2	100	1	ReLu	8	13	13	0.5	55398	37919	0.215092	0.974161	0.981179	4082	2604	0.285685	0.947696	0.965329	7460	3506	0.938238	0.967476
PV+ specific	VIP specific	1	0.01	0	30	1000	8	ReLu	1	2	100	1	ReLu	8	13	13	0.2	22416	96609	0.12179	0.985511	0.951494	1446	5879	0.19259	0.961936	0.882072
PV+ specific	VIP specific	2	0.01	0	30	1000	8	ReLu	1	2	100	1	ReLu	8	13	13	0.4	22416	96609	0.145699	0.978534	0.928505	1446	5879	0.191958	0.961368	0.88196	2332	12736	0.962546	0.849931
PV+ specific	EXC specific	1	0.01	0	30	1000	8	ReLu	1	2	100	1	ReLu	8	13	13	0.2	3212	36509	0.115089	0.973624	0.851963	223	2573	0.174064	0.898273	0.595557
PV+ specific	EXC specific	2	0.01	0	30	1000	8	ReLu	1	2	100	1	ReLu	8	13	13	0.4	3212	36509	0.0726509	0.994312	0.935544	223	2573	0.151978	0.92732	0.673297
PV+ specific	EXC specific	3	0.01	0	30	1000	8	ReLu	1	2	100	1	ReLu	8	13	13	0.4	3212	36509	0.363094	0.609384	0.15635	223	2573	0.363538	0.589403	0.126643
PV+ specific	EXC specific	4	0.01	0	30	1000	8	ReLu	1	2	100	1	ReLu	8	13	13	0.4	3212	36509	0.10953	0.994313	0.935053	223	2573	0.181673	0.926888	0.669021
PV+ specific	EXC specific	5	0.01	0	30	1000	8	ReLu	1	0	NA	NA	NA	0	13	13	0.2	3212	36509	0.536354	0.684067	0.198953	223	2573	0.540729	0.632589	0.152546
PV+ specific	EXC specific	6	0.01	0	30	1000	8	ReLu	1	2	100	1	ReLu	8	13	13	0.5	3212	36509	0.0412631	0.999009	0.981215	223	2573	0.152115	0.958233	0.756636
PV+ specific	EXC specific	7	0.01	0	30	1000	8	ReLu	1	2	100	1	ReLu	8	13	13	0.5	3212	36509	0.0809007	0.99857	0.97468	223	2573	0.183901	0.956093	0.752281	352	3841	0.955266	0.762583
PV+ specific	EXC specific	8	0.01	0	30	1000	8	ReLu	1	2	100	1	ReLu	8	13	13	0.5	3212	36509	0.0438817	0.999114	0.983331	223	2573	0.156147	0.95962	0.768012
PV+ specific	EXC specific	9	0.01	0	30	1000	8	ReLu	1	0	NA	NA	NA	0	13	13	0.2	3212	36509	0.120933	0.995701	0.915156	223	2573	0.276449	0.833572	0.429
PV+ specific	EXC specific	10	0.01	0	30	1000	8	ReLu	1	1	100	1	ReLu	8	13	13	0.2	3212	36509	0.0785822	0.998448	0.967387	223	2573	0.281929	0.826045	0.40174
PV+ specific	EXC specific	11	0.01	0	30	1000	8	ReLu	1	2	100	1	ReLu	8	13	13	0.5	3212	36509	0.0487791	0.999112	0.98324	223	2573	0.154905	0.958813	0.767778
PV+ specific	EXC specific	12	0.01	0	30	1000	8	ReLu	1	2	100	1	ReLu	8	13	13	0.5	3212	36509	0.157351	0.962198	0.761692	223	2573	0.166322	0.94608	0.735494
