## Supplemental Table 5 for "Machine learning sequence prioritization for cell type-specific enhancer design"

### Sheet: Table S5
Image	Animal	Virus	Reporter	Reporter+Pvalb+	Reporter only	Pvalb only	total cells	specificity	efficiency
SC1 Cortex
SC1CTX_1	AP469	SC1-Sun1GFP	Sun1GFP	102	37	14	153	0.733813	0.87931
SC1CTX_2	AP469	SC1-Sun1GFP	Sun1GFP	122	25	39	186	0.829932	0.757764
SC1CTX_3	AP469	SC1-Sun1GFP	Sun1GFP	18	4	5	27	0.818182	0.782609
SC1CTX_4	AP469	SC1-Sun1GFP	Sun1GFP	25	18	8	51	0.581395	0.757576
SC1CTX_5	AP593	SC1-Sun1GFP	Sun1GFP	106	27	59	192	0.796992	0.642424
SC1CTX_6	AP593	SC1-Sun1GFP	Sun1GFP	73	30	70	173	0.708738	0.51049
SC1CTX_7	AP593	SC1-Sun1GFP	Sun1GFP	122	67	40	229	0.645503	0.753086
SC1CTX_8	AP593	SC1-Sun1GFP	Sun1GFP	85	74	25	184	0.534591	0.772727
SC1CTX_9	AP593	SC1-Sun1GFP	Sun1GFP	55	29	43	127	0.654762	0.561224
Mean								0.700434	0.713023
S.E.M.								0.0349441	0.0392104
SC2 Cortex
SC2CTX_1	AP374	SC2-Sun1GFP	Sun1GFP	33	7	12	52	0.825	0.733333
SC2CTX_2	AP374	SC2-Sun1GFP	Sun1GFP	19	3	2	24	0.863636	0.904762
SC2CTX_3	AP374	SC2-Sun1GFP	Sun1GFP	14	2	2	18	0.875	0.875
SC2CTX_4	AP374	SC2-Sun1GFP	Sun1GFP	17	2	3	22	0.894737	0.85
SC2CTX_5	AP374	SC2-Sun1GFP	Sun1GFP	99	57	45	201	0.634615	0.6875
SC2CTX_6	AP374	SC2-Sun1GFP	Sun1GFP	116	53	20	189	0.686391	0.852941
SC2CTX_7	AP374	SC2-Sun1GFP	Sun1GFP	100	36	20	156	0.735294	0.833333
SC2CTX_8	AP374	SC2-Sun1GFP	Sun1GFP	99	27	15	141	0.785714	0.868421
SC2CTX_9	AP374	SC2-Sun1GFP	Sun1GFP	81	33	30	144	0.710526	0.72973
SC2CTX_10	AP374	SC2-Sun1GFP	Sun1GFP	127	20	49	196	0.863946	0.721591
SC2CTX_11	AP374	SC2-Sun1GFP	Sun1GFP	81	62	17	160	0.566434	0.826531
SC2CTX_12	AP374	SC2-Sun1GFP	Sun1GFP	87	36	33	156	0.707317	0.725
SC2CTX_13	AP374	SC2-Sun1GFP	Sun1GFP	79	47	16	142	0.626984	0.831579
SC2CTX_14	AP374	SC2-Sun1GFP	Sun1GFP	67	48	37	152	0.582609	0.644231
SC2CTX_15	AP599	SC2-Sun1GFP	Sun1GFP	15	5	19	39	0.75	0.441176
SC2CTX_16	AP599	SC2-Sun1GFP	Sun1GFP	34	11	21	66	0.755556	0.618182
SC2CTX_17	AP599	SC2-Sun1GFP	Sun1GFP	22	5	20	47	0.814815	0.52381
SC2CTX_18	AP599	SC2-Sun1GFP	Sun1GFP	22	8	18	48	0.733333	0.55
SC2CTX_19	AP599	SC2-Sun1GFP	Sun1GFP	20	9	19	48	0.689655	0.512821
SC2CTX_20	AP470	SC2-Sun1GFP	Sun1GFP	163	81	28	272	0.668033	0.853403
SC2CTX_21	AP470	SC2-Sun1GFP	Sun1GFP	164	28	51	243	0.854167	0.762791
SC2CTX_22	AP470	SC2-Sun1GFP	Sun1GFP	15	12	5	32	0.555556	0.75
SC2CTX_23	AP470	SC2-Sun1GFP	Sun1GFP	16	2	4	22	0.888889	0.8
Mean								0.742096	0.734615
S.E.M.								0.0221635	0.027366
Ef1a Cortex
Ef1aCTX_1	AP471	Ef1a-Sun1GFP	Sun1GFP	8	91	32	131	0.0808081	0.2
Ef1aCTX_2	AP471	Ef1a-Sun1GFP	Sun1GFP	5	66	35	106	0.0704225	0.125
Ef1aCTX_3	AP471	Ef1a-Sun1GFP	Sun1GFP	47	738	64	849	0.0598726	0.423423
Ef1aCTX_4	AP823	Ef1a-Sun1GFP		9	95	12	116	0.0865385	0.428571
Ef1aCTX_5	AP823	Ef1a-Sun1GFP		4	88	7	99	0.0434783	0.363636
Ef1aCTX_6	AP823	Ef1a-Sun1GFP		5	41	7	53	0.108696	0.416667
Ef1aCTX_7	AP823	Ef1a-Sun1GFP		6	94	14	114	0.06	0.3
Ef1aCTX_8	AP823	Ef1a-Sun1GFP		2	106	11	119	0.0185185	0.153846
Ef1aCTX_9	AP823	Ef1a-Sun1GFP		7	71	13	91	0.0897436	0.35
Ef1aCTX_10	AP823	Ef1a-Sun1GFP		2	187	18	207	0.010582	0.1
Ef1aCTX_11	AP823	Ef1a-Sun1GFP		4	116	8	128	0.0333333	0.333333
Mean								0.0601812	0.290407
S.E.M.								0.00936552	0.0374177
Negative Ctrl (N.C.) Cortex
NCCTX_1	AP472	NC-Sun1GFP	Sun1GFP	15	75	195	285	0.166667	0.0714286
NCCTX_2	AP472	NC-Sun1GFP	Sun1GFP	6	42	135	183	0.125	0.0425532
NCCTX_3	AP472	NC-Sun1GFP	Sun1GFP	3	13	20	36	0.1875	0.130435
Mean								0.159722	0.0814722
S.E.M.								0.0183733	0.0258615
Cre Reporter (Pvalb-2A-Cre / Ai14) Cortex
AP593_PV1	AP593	NA	tdtomato	87	103	53	243	0.457895	0.263636
AP593_PV2	AP593	NA	tdtomato	55	163	60	278	0.252294	0.165165
AP593_PV3	AP593	NA	tdtomato	107	26	102	235	0.804511	0.312865
AP593_PV4	AP593	NA	tdtomato	81	205	14	300	0.283217	0.212598
AP593_PV5	AP593	NA	tdtomato	61	182	41	284	0.251029	0.176812
Mean								0.409789	0.226215
S.E.M.								0.105865	0.0276241
