## Supplemental Table 9 for "Machine learning sequence prioritization for cell type-specific enhancer design"

### Sheet: TableS10
Cortex-enriched PV Peaks - functional enrichments												Striatum-enriched PV Peaks - functional enrichments												Gpe-enriched PV Peaks - functional enrichments
# GREAT version 4.0.4	Species assembly: mm10	Association rule: Basal+extension: 5000 bp upstream, 1000 bp downstream, 1000000 bp max extension, curated regulatory domains included										# GREAT version 4.0.4	Species assembly: mm10	Association rule: Basal+extension: 5000 bp upstream, 1000 bp downstream, 1000000 bp max extension, curated regulatory domains included										# GREAT version 4.0.4	Species assembly: mm10	Association rule: Basal+extension: 5000 bp upstream, 1000 bp downstream, 1000000 bp max extension, curated regulatory domains included
# Ontology	Term Name	Hyper Rank	Hyper Raw P-Value	Hyper Bonferroni P-Value	Hyper FDR Q-Val	Hyper Fold Enrichment	Hyper Foreground Region Hits	Hyper Total Regions	Hyper Region Set Coverage	Hyper Foreground Gene Hits	Total Genes Annotated	# Ontology	Term Name	Hyper Rank	Hyper Raw P-Value	Hyper Bonferroni P-Value	Hyper FDR Q-Val	Hyper Fold Enrichment	Hyper Foreground Region Hits	Hyper Total Regions	Hyper Region Set Coverage	Hyper Foreground Gene Hits	Total Genes Annotated	# Ontology	Term Name	Hyper Rank	Hyper Raw P-Value	Hyper FDR Q-Val	Hyper Fold Enrichment	Hyper Foreground Region Hits	Hyper Total Regions	Hyper Region Set Coverage	Hyper Foreground Gene Hits	Total Genes Annotated
Ensembl Genes	Bdnf	1	1.6577e-07	0.00354664	0.00354664	8.55734	10	39	0.00197785	1	1	Ensembl Genes	Gpr88	1	3.97549e-09	8.50557e-05	8.50557e-05	15.9261	9	39	0.00368098	1	1	Ensembl Genes	Get4	1	6.2576e-12	1.33881e-07	13.832	12	22	0.00180343	1	1
Ensembl Genes	Cdh7	2	2.40021e-06	0.0513525	0.0256762	6.54385	10	51	0.00197785	1	1	Ensembl Genes	Fam184b	2	1.14218e-06	0.0244369	0.0122184	24.6475	5	14	0.00204499	1	1	Ensembl Genes	Sun1	2	7.81698e-12	8.36221e-08	18.1134	10	14	0.00150285	1	1
Ensembl Genes	Rgs18	3	2.83994e-06	0.0607605	0.0202535	7.32592	9	41	0.00178006	1	1	Ensembl Genes	Upb1	3	1.69268e-06	0.036215	0.0120717	23.0044	5	15	0.00204499	1	1	Ensembl Genes	Gpr139	3	1.28699e-10	9.17836e-07	9.10313	14	39	0.002104	1	1
Ensembl Genes	Cdh19	4	6.44754e-06	0.137945	0.0344863	6.67472	9	45	0.00178006	1	1	Ensembl Genes	Med28	4	4.65763e-06	0.0996499	0.0249125	19.1703	5	18	0.00204499	1	1	Ensembl Genes	Stxbp6	4	1.3042e-10	6.97586e-07	4.36106	27	157	0.00405771	1	1
Ensembl Genes	Agbl4	5	1.13074e-05	0.241922	0.0483843	8.65242	7	27	0.00138449	1	1	GO Biological Process	adenylate cyclase-inhibiting dopamine receptor signaling pathway	1	8.00623e-07	0.0104802	0.0104802	7.66812	10	90	0.00408998	4	11	Ensembl Genes	Nova1	5	1.54578e-10	6.6144e-07	5.26313	22	106	0.00330628	1	1
GO Biological Process	detection of chemical stimulus involved in sensory perception of smell	1	4.01795e-08	0.000525949	0.000525949	2.35026	50	710	0.00988924	64	1121	GO Biological Process	regulation of dopamine secretion	2	1.05977e-06	0.0138724	0.00693619	2.93441	27	635	0.0110429	13	25	Ensembl Genes	Tshz2	6	5.31323e-09	1.89461e-05	7.10044	14	50	0.002104	1	1
GO Biological Process	taste bud development	2	1.6577e-07	0.00216993	0.00108496	8.55734	10	39	0.00197785	1	2	GO Biological Process	bone cell development	3	5.06433e-06	0.066292	0.0220973	2.82378	25	611	0.010225	6	24	Ensembl Genes	Zfp217	7	8.76709e-09	2.6796e-05	5.88029	16	69	0.00240457	1	1
GO Biological Process	retrograde trans-synaptic signaling by neuropeptide, modulating synaptic transmission	2	1.6577e-07	0.00216993	0.00108496	8.55734	10	39	0.00197785	1	1	GO Molecular Function	beta-ureidopropionase activity	1	1.69268e-06	0.00699247	0.00699247	23.0044	5	15	0.00204499	1	1	Ensembl Genes	Gp2	8	3.97084e-07	0.00106195	12.6794	7	14	0.001052	1	1
GO Biological Process	detection of chemical stimulus involved in sensory perception	4	1.69784e-07	0.00222247	0.000555617	2.02948	63	1036	0.0124604	71	1177	Human Phenotype	Chorea	1	8.19254e-07	0.00540625	0.00540625	2.34427	41	1207	0.0167689	15	75	Ensembl Genes	Cntnap5c	9	4.89561e-07	0.00116379	6.64157	11	42	0.00165314	1	1
GO Biological Process	positive regulation of myeloid cell apoptotic process	8	1.80132e-05	0.235793	0.0294741	2.87232	21	244	0.00415348	4	7	Human Phenotype	Bladder exstrophy	2	1.69268e-06	0.01117	0.00558501	23.0044	5	15	0.00204499	1	1	Ensembl Genes	Zfp804a	10	6.11656e-07	0.00130864	4.41021	16	92	0.00240457	1	1
GO Biological Process	aromatic amino acid family metabolic process	10	2.68711e-05	0.351742	0.0351742	2.26882	31	456	0.00613133	10	26	Human Phenotype	Abnormal head movements	3	2.55403e-06	0.016854	0.00561801	7.76397	9	80	0.00368098	1	7	Ensembl Genes	Kif20b	11	7.45688e-07	0.00145036	5.31715	13	62	0.00195371	1	1
GO Biological Process	U1 snRNA 3'-end processing	11	4.69263e-05	0.614266	0.0558423	8.70616	6	23	0.00118671	2	3	Mouse Phenotype Single KO	small cecum	1	1.48536e-06	0.0136208	0.0136208	4.87971	14	198	0.00572597	4	4	Ensembl Genes	Prrc1	12	8.25162e-07	0.00147119	5.7416	12	53	0.00180343	1	1
GO Biological Process	U5 snRNA 3'-end processing	11	4.69263e-05	0.614266	0.0558423	8.70616	6	23	0.00118671	2	3	Mouse Phenotype Single KO	constipation	2	5.94153e-06	0.0544838	0.0272419	6.16188	10	112	0.00408998	2	2	Ensembl Genes	Lypd1	13	1.18553e-06	0.0019511	3.99165	17	108	0.00255485	1	1
GO Biological Process	negative regulation of acute inflammatory response to non-antigenic stimulus	13	5.17224e-05	0.677046	0.0520805	5.93309	8	45	0.00158228	1	1	Mouse Phenotype Single KO	abnormal defecation	4	7.5172e-06	0.0689327	0.0172332	2.18644	39	1231	0.0159509	18	61	Ensembl Genes	Megf10	14	1.31892e-06	0.0020156	6.06405	11	46	0.00165314	1	1
GO Biological Process	positive regulation of somatostatin secretion	13	5.17224e-05	0.677046	0.0520805	5.93309	8	45	0.00158228	1	1	Mouse Phenotype Single KO	abnormal myenteric nerve plexus morphology	5	1.37319e-05	0.125921	0.0251842	6.33794	9	98	0.00368098	2	2	Ensembl Genes	Pik3c2g	15	1.48464e-06	0.00211759	4.67134	14	76	0.002104	1	1
GO Molecular Function	olfactory receptor activity	1	4.01795e-08	0.000165981	0.000165981	2.35026	50	710	0.00988924	64	1121	Mouse Phenotype Single KO	abnormal digit development	6	3.05205e-05	0.279873	0.0466454	2.4818	26	723	0.0106339	10	21	Ensembl Genes	Rpl38	16	1.54734e-06	0.00206909	5.43401	12	56	0.00180343	1	1
GO Molecular Function	odorant binding	2	5.20446e-07	0.00214996	0.00107498	3.25596	24	246	0.00474683	34	462	Mouse Phenotype	small cecum	2	1.88081e-06	0.0180087	0.00900436	4.78308	14	202	0.00572597	4	5	Ensembl Genes	Olfm4	17	1.75372e-06	0.00220711	3.88377	17	111	0.00255485	1	1
Human Phenotype	Intrahepatic cholestasis	1	5.3345e-07	0.00352023	0.00352023	3.16038	25	264	0.00494462	7	10	Mouse Phenotype	abnormal myenteric nerve plexus morphology	4	1.37319e-05	0.131483	0.0328706	6.33794	9	98	0.00368098	2	2	Ensembl Genes	Fam196b	18	1.88951e-06	0.00224589	5.33868	12	57	0.00180343	1	1
Mouse Phenotype Single KO	abnormal adrenergic neuron morphology	1	1.6577e-07	0.00152011	0.00152011	8.55734	10	39	0.00197785	1	1	Mouse Phenotype	bradykinesia	6	2.86088e-05	0.27393	0.0456549	2.35456	29	850	0.0118609	13	51	Ensembl Genes	St6gal2	18	1.88951e-06	0.00224589	5.33868	12	57	0.00180343	1	1
Mouse Phenotype Single KO	increased aggression towards males	2	1.06012e-06	0.00972132	0.00486066	2.89739	27	311	0.00534019	6	14	Mouse Phenotype	short scapula	7	2.89114e-05	0.276826	0.0395466	3.24095	17	362	0.00695297	4	12	Ensembl Genes	B3gat1	20	2.37384e-06	0.00253942	4.22645	15	90	0.00225428	1	1
Mouse Phenotype Single KO	abnormal serotonergic neuron morphology	3	2.9781e-06	0.0273092	0.00910307	3.61883	18	166	0.00356013	2	6	Mouse Phenotype	abnormal digit development	8	4.22913e-05	0.404939	0.0506174	2.06426	37	1237	0.0151329	17	38	Ensembl Genes	Eepd1	21	2.40567e-06	0.00245092	4.49395	14	79	0.002104	1	1
Mouse Phenotype Single KO	abnormal gustatory papillae taste bud morphology	4	8.09893e-06	0.0742672	0.0185668	5.75407	10	58	0.00197785	1	4													Ensembl Genes	Slc5a7	22	2.77963e-06	0.00270319	5.15771	12	59	0.00180343	1	1
Mouse Phenotype Single KO	parturition failure	5	1.11512e-05	0.102257	0.0204513	2.66562	25	313	0.00494462	5	7													Ensembl Genes	Gramd3	23	3.74225e-06	0.00348111	3.86419	16	105	0.00240457	1	1
Mouse Phenotype Single KO	impaired mucociliary clearance	6	1.64695e-05	0.151026	0.025171	4.83039	11	76	0.00217563	4	8													Ensembl Genes	Snx10	24	3.92562e-06	0.00349953	5.46953	11	51	0.00165314	1	1
Mouse Phenotype	abnormal medium spiny neuron morphology	1	8.40588e-07	0.00804863	0.00804863	3.26635	23	235	0.00454905	4	10													Ensembl Genes	Skap2	25	4.80119e-06	0.00410886	5.36435	11	52	0.00165314	1	1
Mouse Phenotype	abnormal adrenergic neuron morphology	4	5.49014e-06	0.0525681	0.013142	5.39867	11	68	0.00217563	2	2													Ensembl Genes	Zic4	26	4.80275e-06	0.00395211	7.80269	8	26	0.00120228	1	1
Mouse Phenotype	abnormal lymph node germinal center morphology	5	6.28342e-06	0.0601638	0.0120328	2.40531	32	444	0.00632911	13	30													Ensembl Genes	Ctxn3	26	4.80275e-06	0.00395211	7.80269	8	26	0.00120228	1	1
Mouse Phenotype	increased aggression towards males	6	6.90023e-06	0.0660697	0.0110116	2.5204	29	384	0.00573576	7	15													Ensembl Genes	Fam196a	28	5.23464e-06	0.00399983	5.89738	10	43	0.00150285	1	1
Mouse Phenotype	abnormal lymph node secondary follicle morphology	7	7.17246e-06	0.0686763	0.0098109	2.35327	33	468	0.0065269	14	32													Ensembl Genes	Nckap5	29	5.85262e-06	0.00431782	3.5628	17	121	0.00255485	1	1
Mouse Phenotype	abnormal gustatory papillae taste bud morphology	8	8.09893e-06	0.0775472	0.0096934	5.75407	10	58	0.00197785	1	4													Ensembl Genes	Tdrd3	30	7.04027e-06	0.00502089	3.88144	15	98	0.00225428	1	1
Mouse Phenotype	parturition failure	11	1.11512e-05	0.106773	0.00970663	2.66562	25	313	0.00494462	5	7													Ensembl Genes	Gpr39	31	8.90321e-06	0.00614465	7.24535	8	28	0.00120228	1	1
Mouse Phenotype	impaired mucociliary clearance	13	2.11767e-05	0.202767	0.0155974	4.70654	11	78	0.00217563	4	9													Ensembl Genes	Dock2	32	1.22397e-05	0.00818337	5.39548	10	47	0.00150285	1	1
Mouse Phenotype	abnormal kidney epithelial cell primary cilium morphology	14	2.31126e-05	0.221304	0.0158074	2.1631	35	540	0.00692247	14	27													Ensembl Genes	Mgmt	33	1.45567e-05	0.00943761	4.80942	11	58	0.00165314	1	1
Mouse Phenotype	abnormal hyoid bone body morphology	15	3.20924e-05	0.307285	0.0204857	2.45117	26	354	0.00514241	4	9													Ensembl Genes	Isl1	34	1.65521e-05	0.0104157	3.62268	15	105	0.00225428	1	1
Mouse Phenotype	small mesencephalic trigeminal nucleus	17	8.10747e-05	0.77629	0.0456641	4.44982	10	75	0.00197785	1	2													Ensembl Genes	Tbc1d22a	35	1.67577e-05	0.0102437	4.06992	13	81	0.00195371	1	1
																								Ensembl Genes	Dnah9	36	2.03774e-05	0.0121104	4.6491	11	60	0.00165314	1	1
																								Ensembl Genes	Kiz	37	2.61655e-05	0.01513	6.33968	8	32	0.00120228	1	1
																								Ensembl Genes	Fbxl7	38	3.15115e-05	0.0177418	4.11223	12	74	0.00180343	1	1
																								Ensembl Genes	Cldn17	39	3.1869e-05	0.017483	8.95014	6	17	0.000901713	1	1
																								Ensembl Genes	Zfp608	40	3.66094e-05	0.0195815	2.71701	21	196	0.003156	1	1
																								Ensembl Genes	Plcz1	41	3.71462e-05	0.019384	4.78467	10	53	0.00150285	1	1
																								Ensembl Genes	En1	42	4.39805e-05	0.0224039	4.69606	10	54	0.00150285	1	1
																								Ensembl Genes	Ccdc60	43	4.62024e-05	0.0229884	8.45291	6	18	0.000901713	1	1
																								Ensembl Genes	Grik1	44	4.73113e-05	0.0230051	3.95201	12	77	0.00180343	1	1
																								Ensembl Genes	Gata3	45	5.01159e-05	0.0238273	6.82735	7	26	0.001052	1	1
																								Ensembl Genes	Agbl1	46	5.13992e-05	0.0239062	4.22645	11	66	0.00165314	1	1
																								Ensembl Genes	Tm4sf1	47	5.9312e-05	0.0269996	4.16337	11	67	0.00165314	1	1
																								Ensembl Genes	Rag2	48	6.0907e-05	0.027148	4.52834	10	56	0.00150285	1	1
																								Ensembl Genes	Olfr54	49	6.12956e-05	0.0267637	25.3587	3	3	0.000450857	1	1
																								Ensembl Genes	Ccng1	50	6.13012e-05	0.0262308	3.85196	12	79	0.00180343	1	1
																								Ensembl Genes	Ccdc50	51	8.30773e-05	0.0348518	4.37219	10	58	0.00150285	1	1
																								Ensembl Genes	Adam29	52	8.41664e-05	0.0346296	6.33968	7	28	0.001052	1	1
																								Ensembl Genes	Slco3a1	53	8.89525e-05	0.0359083	3.14364	15	121	0.00225428	1	1
																								Ensembl Genes	Cyyr1	54	9.51814e-05	0.0377112	4.75476	9	48	0.00135257	1	1
																								Ensembl Genes	Ddx18	55	0.000102284	0.0397883	3.92882	11	71	0.00165314	1	1
																								Ensembl Genes	A930002H24Rik	56	0.00010717	0.0409448	6.12107	7	29	0.001052	1	1
																								Ensembl Genes	Nuf2	57	0.000111737	0.0419405	4.22645	10	60	0.00150285	1	1
																								Ensembl Genes	Cadm1	58	0.000112786	0.0416046	3.62268	12	84	0.00180343	1	1
																								Ensembl Genes	Gm11011	59	0.000119652	0.0433892	5.20179	8	39	0.00120228	1	1
																								Ensembl Genes	Ins1	60	0.000126644	0.0451593	3.58006	12	85	0.00180343	1	1
																								Ensembl Genes	Htr7	61	0.000128945	0.0452258	4.15717	10	61	0.00150285	1	1
																								GO Biological Process	protein insertion into ER membrane	5	1.69625e-10	4.44079e-07	7.5137	16	54	0.00240457	2	5
																								GO Biological Process	tail-anchored membrane protein insertion into ER membrane	7	1.51091e-09	2.8254e-06	9.50952	12	32	0.00180343	1	4
																								GO Biological Process	exocyst localization	8	2.60515e-09	4.26267e-06	3.71751	28	191	0.00420799	2	7
																								GO Biological Process	nucleokinesis involved in cell motility in cerebral cortex radial glia guided migration	9	2.0482e-08	2.97899e-05	6.45495	14	55	0.002104	2	3
																								GO Biological Process	regulation of mitotic cytokinesis	10	7.29715e-08	9.55197e-05	4.34068	19	111	0.00285542	2	4
																								GO Biological Process	maintenance of unfolded protein involved in ERAD pathway	11	1.61216e-07	0.000191848	5.54722	14	64	0.002104	2	3
																								GO Biological Process	antigen transcytosis by M cells in mucosal-associated lymphoid tissue	12	3.97084e-07	0.000433153	12.6794	7	14	0.001052	1	1
																								GO Biological Process	positive regulation of mitotic cytokinetic process	13	9.05583e-07	0.000911852	5.23275	13	63	0.00195371	1	2
																								GO Biological Process	negative regulation of gastric acid secretion	14	1.06071e-06	0.000991762	4.7976	14	74	0.002104	3	6
																								GO Biological Process	skeletal muscle satellite cell proliferation	16	1.31892e-06	0.00107904	6.06405	11	46	0.00165314	1	1
																								GO Biological Process	90S preribosome assembly	17	1.54734e-06	0.00119145	5.43401	12	56	0.00180343	1	1
																								GO Biological Process	meiotic attachment of telomere to nuclear envelope	18	1.66039e-06	0.00120747	5.93502	11	47	0.00165314	2	8
																								GO Biological Process	telomere tethering at nuclear periphery	19	2.07706e-06	0.00143099	5.81138	11	48	0.00165314	2	9
																								GO Biological Process	regulation of SNARE complex assembly	20	2.66434e-06	0.00174381	2.73874	27	250	0.00405771	1	8
																								GO Biological Process	immune response in mucosal-associated lymphoid tissue	21	2.81559e-06	0.00175505	7.13214	9	32	0.00135257	3	3
																								GO Biological Process	negative regulation of protein localization to plasma membrane	22	2.98874e-06	0.0017783	2.10932	45	541	0.00676285	7	21
																								GO Biological Process	acetylcholine biosynthetic process	23	3.34974e-06	0.00190644	5.07175	12	60	0.00180343	1	2
																								GO Biological Process	negative regulation of protein localization to cell periphery	24	3.61921e-06	0.00197398	2.09384	45	545	0.00676285	7	23
																								GO Biological Process	acetylcholine metabolic process	29	5.72405e-06	0.00258372	4.83024	12	63	0.00180343	1	3
																								GO Biological Process	positive regulation of granulocyte macrophage colony-stimulating factor production	30	6.44781e-06	0.00281339	2.4263	31	324	0.00465885	4	11
																								GO Biological Process	drinking behavior	33	7.23418e-06	0.00286956	2.54496	28	279	0.00420799	6	13
																								GO Biological Process	protein localization to microtubule cytoskeleton	37	8.33356e-06	0.00294828	2.08428	42	511	0.00631199	7	31
																								GO Biological Process	myelin assembly	38	9.15544e-06	0.00315381	2.07615	42	513	0.00631199	7	18
																								GO Biological Process	mast cell differentiation	41	1.02024e-05	0.00325729	3.98901	14	89	0.002104	2	2
																								GO Biological Process	synaptic transmission, cholinergic	45	1.38628e-05	0.00403252	2.04036	42	522	0.00631199	7	26
																								GO Biological Process	nuclear matrix anchoring at nuclear membrane	46	1.45937e-05	0.00415286	4.12079	13	80	0.00195371	2	3
																								GO Biological Process	modulation of microtubule cytoskeleton involved in cerebral cortex radial glia guided migration	47	1.50783e-05	0.00419948	3.85894	14	92	0.002104	2	4
																								GO Biological Process	alpha-beta T cell proliferation	48	1.54331e-05	0.00420873	3.31614	17	130	0.00255485	2	3
																								GO Biological Process	regulation of granulocyte macrophage colony-stimulating factor production	49	1.67683e-05	0.00447953	2.31212	31	340	0.00465885	4	13
																								GO Biological Process	sperm ejaculation	50	1.69773e-05	0.00444465	3.04947	19	158	0.00285542	4	6
																								GO Biological Process	cytoskeletal anchoring at nuclear membrane	55	2.30326e-05	0.00548176	3.21715	17	134	0.00255485	3	8
																								GO Biological Process	cell motility involved in cerebral cortex radial glia guided migration	57	2.87451e-05	0.00660128	2.9379	19	164	0.00285542	3	5
																								GO Biological Process	peripheral nervous system neuron axonogenesis	60	3.54436e-05	0.00773262	3.24592	16	125	0.00240457	2	3
																								GO Biological Process	nuclear migration	65	4.71226e-05	0.00948976	2.33681	27	293	0.00405771	8	15
																								GO Biological Process	cardiac cell fate commitment	66	4.78477e-05	0.00948979	2.12936	33	393	0.00495942	4	11
																								GO Biological Process	negative regulation of cell proliferation involved in mesonephros development	67	5.01159e-05	0.0097913	6.82735	7	26	0.001052	1	1
																								GO Biological Process	negative regulation of fibroblast growth factor receptor signaling pathway involved in ureteric bud formation	67	5.01159e-05	0.0097913	6.82735	7	26	0.001052	1	1
																								GO Biological Process	negative regulation of glial cell-derived neurotrophic factor receptor signaling pathway involved in ureteric bud formation	67	5.01159e-05	0.0097913	6.82735	7	26	0.001052	1	1
																								GO Biological Process	regulation of gastric acid secretion	71	5.4941e-05	0.0101293	3.44682	14	103	0.002104	3	10
																								GO Biological Process	gastric emptying	72	5.59508e-05	0.0101722	5.07175	9	45	0.00135257	2	4
																								GO Biological Process	positive regulation of interleukin-17 production	73	5.66807e-05	0.0101637	2.35474	26	280	0.00390742	4	13
																								GO Biological Process	protein localization to centrosome	76	7.25249e-05	0.0124915	2.23989	28	317	0.00420799	5	19
																								GO Biological Process	myeloid dendritic cell activation involved in immune response	80	9.65103e-05	0.0157915	4.29809	10	59	0.00150285	1	3
																								GO Biological Process	meiotic telomere clustering	81	9.72682e-05	0.015719	2.87399	17	150	0.00255485	5	15
																								GO Biological Process	positive regulation of dendritic spine maintenance	82	9.89512e-05	0.015796	2.98338	16	136	0.00240457	1	4
																								GO Biological Process	pro-T cell differentiation	86	0.00010717	0.0163123	6.12107	7	29	0.001052	1	2
																								GO Biological Process	B cell homeostatic proliferation	89	0.000111737	0.0164341	4.22645	10	60	0.00150285	1	2
																								GO Biological Process	chromosome localization to nuclear envelope involved in homologous chromosome segregation	90	0.000114588	0.0166662	2.83617	17	152	0.00255485	5	16
																								GO Biological Process	nephric duct formation	91	0.000116449	0.0167507	3.87425	11	72	0.00165314	4	5
																								GO Biological Process	canonical Wnt signaling pathway involved in metanephric kidney development	93	0.000119652	0.0168414	5.20179	8	39	0.00120228	2	2
																								GO Biological Process	positive regulation of histone H3-K14 acetylation	93	0.000119652	0.0168414	5.20179	8	39	0.00120228	2	4
																								GO Biological Process	telomere localization	95	0.00012422	0.0171162	2.81764	17	153	0.00255485	5	17
																								GO Biological Process	visceral motor neuron differentiation	96	0.000128868	0.0175716	3.04305	15	125	0.00225428	1	3
																								GO Biological Process	pre-B cell allelic exclusion	97	0.000128945	0.0174009	4.15717	10	61	0.00150285	1	3
																								GO Biological Process	positive regulation of interleukin-1 alpha production	98	0.000139473	0.0186296	2.89814	16	140	0.00240457	2	6
																								GO Biological Process	cardiac cell fate determination	99	0.000140995	0.0186427	3.0189	15	126	0.00225428	1	4
																								GO Biological Process	N-acetylneuraminate metabolic process	103	0.000168451	0.0214081	2.333	23	250	0.00345657	6	12
																								GO Biological Process	regulation of phospholipase A2 activity	104	0.000175834	0.0221314	2.4984	20	203	0.00300571	3	6
																								GO Biological Process	recognition of apoptotic cell	106	0.000193755	0.0239269	3.23199	13	102	0.00195371	2	5
																								GO Biological Process	negative regulation of DNA demethylation	108	0.000208338	0.0252514	5.54722	7	32	0.001052	1	3
																								GO Biological Process	protein insertion into membrane	110	0.00021284	0.0253279	2.60833	18	175	0.00270514	3	16
																								GO Biological Process	N-acetylglucosamine metabolic process	111	0.000219067	0.0258341	2.24579	24	271	0.00360685	4	16
																								GO Biological Process	positive regulation of natural killer cell proliferation	122	0.000309312	0.0331876	2.70493	16	150	0.00240457	2	6
																								GO Biological Process	immature B cell differentiation	126	0.00032024	0.0332693	2.11323	26	312	0.00390742	4	11
																								GO Biological Process	negative regulation of protein homodimerization activity	130	0.000344747	0.0347133	2.50801	18	182	0.00270514	2	4
																								GO Biological Process	regulation of cellular response to X-ray	137	0.000424065	0.0405183	3.93498	9	58	0.00135257	2	2
																								GO Biological Process	skeletal muscle satellite cell activation	143	0.000520862	0.0476789	2.67874	15	142	0.00225428	2	3
																								GO Biological Process	parathyroid hormone secretion	144	0.000536318	0.0487528	4.7976	7	37	0.001052	1	2
																								GO Cellular Component	BAT3 complex	1	4.5047e-11	7.63096e-08	12.1722	12	25	0.00180343	1	3
																								GO Cellular Component	translation initiation complex	6	3.28218e-07	9.26669e-05	5.68385	13	58	0.00195371	2	2
																								GO Cellular Component	dendritic microtubule	7	6.11656e-07	0.000148021	4.41021	16	92	0.00240457	1	1
																								GO Cellular Component	eukaryotic 80S initiation complex	9	1.54734e-06	0.000291245	5.43401	12	56	0.00180343	1	1
																								GO Cellular Component	LINC complex	10	1.25478e-05	0.00212559	3.36796	17	128	0.00255485	3	8
																								GO Cellular Component	exocyst	11	4.54078e-05	0.0069928	2.16395	32	375	0.00480914	5	19
																								GO Cellular Component	outer acrosomal membrane	12	5.13992e-05	0.00725585	4.22645	11	66	0.00165314	2	6
																								GO Cellular Component	extrinsic component of endosome membrane	14	0.000272326	0.0329515	2.30534	22	242	0.00330628	4	9
																								GO Cellular Component	Ada2/Gcn5/Ada3 transcription activator complex	17	0.000420091	0.0418608	2.46734	18	185	0.00270514	5	15
																								GO Cellular Component	gamma-tubulin ring complex, centrosomal	18	0.000578777	0.0544693	3.4738	10	73	0.00150285	1	1
																								GO Molecular Function	neuropeptide receptor activity	1	2.97618e-09	1.22946e-05	2.00646	83	1049	0.0124737	21	46
																								GO Molecular Function	beta-galactoside alpha-2,6-sialyltransferase activity	6	6.11456e-07	0.000420987	5.40432	13	61	0.00195371	2	2
																								GO Molecular Function	cadherin binding involved in cell-cell adhesion	7	1.01386e-06	0.000598321	2.15526	47	553	0.00706342	6	19
																								GO Molecular Function	choline:sodium symporter activity	9	2.77963e-06	0.00127585	5.15771	12	59	0.00180343	1	1
																								GO Molecular Function	beta-1,3-galactosyltransferase activity	12	6.32719e-06	0.00217814	2.28751	35	388	0.00525999	4	8
																								GO Molecular Function	GTP-Rho binding	13	6.33521e-06	0.00201314	2.47001	30	308	0.00450857	3	15
																								GO Molecular Function	methylated-DNA-[protein]-cysteine S-methyltransferase activity	15	1.45567e-05	0.00400892	4.80942	11	58	0.00165314	1	1
																								GO Molecular Function	acetylcholine receptor binding	16	1.69773e-05	0.00438332	3.04947	19	158	0.00285542	3	13
																								GO Molecular Function	UDP-galactose:beta-N-acetylglucosamine beta-1,3-galactosyltransferase activity	19	2.77672e-05	0.00603718	2.2525	31	349	0.00465885	3	6
																								GO Molecular Function	acetylcholine receptor inhibitor activity	22	5.55239e-05	0.0104259	2.80125	19	172	0.00285542	2	6
																								GO Molecular Function	galactosylgalactosylxylosylprotein 3-beta-glucuronosyltransferase activity	23	6.3038e-05	0.0113222	3.09725	16	131	0.00240457	2	3
																								GO Molecular Function	choline transmembrane transporter activity	25	0.000199961	0.0330416	2.92601	15	130	0.00225428	2	4
																								GO Molecular Function	choline binding	26	0.000200633	0.0318776	3.06054	14	116	0.002104	2	3
																								GO Molecular Function	acetylcholine receptor regulator activity	29	0.00022865	0.0325708	2.33428	22	239	0.00330628	3	16
																								GO Molecular Function	1-phosphatidylinositol-4-phosphate 3-kinase activity	30	0.000308243	0.0424451	2.61272	17	165	0.00255485	3	7
																								GO Molecular Function	complement component C1q binding	32	0.000375387	0.0484601	3.02444	13	109	0.00195371	4	7
																								Human Phenotype	Paralysis	1	1.24756e-08	8.23264e-05	2.14346	65	769	0.00976856	15	39
																								Human Phenotype	Diaphragmatic paralysis	2	2.25738e-06	0.00744822	4.84799	13	68	0.00195371	2	4
																								Human Phenotype	Osteopetrosis	3	5.55534e-06	0.0122199	2.69113	26	245	0.00390742	4	11
																								Human Phenotype	Diaphragmatic weakness	4	1.25478e-05	0.0207007	3.36796	17	128	0.00255485	4	7
																								Human Phenotype	Hypoproteinemia	5	2.18606e-05	0.0288516	3.10515	18	147	0.00270514	2	11
																								Mouse Phenotype Single KO	abnormal meiotic attachment of telomere to nuclear envelope	1	5.81447e-11	5.33186e-07	15.8492	10	16	0.00150285	1	2
																								Mouse Phenotype Single KO	increased ovary apoptosis	2	2.95423e-10	1.35451e-06	14.0882	10	18	0.00150285	1	3
																								Mouse Phenotype Single KO	abnormal heart shape	3	2.67394e-07	0.000817334	2.17726	51	594	0.00766456	9	19
																								Mouse Phenotype Single KO	abnormal oval window morphology	4	1.04969e-06	0.00240641	3.0189	25	210	0.00375714	2	3
																								Mouse Phenotype Single KO	abnormal renal plasma flow rate	5	1.12752e-06	0.00206787	3.08939	24	197	0.00360685	5	9
																								Mouse Phenotype Single KO	abnormal vertebral lamina morphology	6	2.40567e-06	0.00367667	4.49395	14	79	0.002104	2	4
																								Mouse Phenotype Single KO	increased circulating interleukin-3 level	8	3.48138e-06	0.00399053	3.53843	18	129	0.00270514	2	5
																								Mouse Phenotype Single KO	absent oocytes	9	6.8808e-06	0.00701077	2.34408	33	357	0.00495942	7	24
																								Mouse Phenotype Single KO	abnormal Purkinje cell migration	10	9.98876e-06	0.00915969	5.51277	10	46	0.00150285	1	3
																								Mouse Phenotype Single KO	failure of blastocyst to hatch from the zona pellucida	11	1.3142e-05	0.0109556	2.30534	32	352	0.00480914	7	30
																								Mouse Phenotype Single KO	abnormal large intestinal transit time	12	1.32067e-05	0.0100921	6.00601	9	38	0.00135257	2	2
																								Mouse Phenotype Single KO	abnormal pancreas mesenchyme morphology	13	1.65521e-05	0.0116756	3.62268	15	105	0.00225428	1	1
																								Mouse Phenotype Single KO	abnormal splanchnic mesoderm morphology	13	1.65521e-05	0.0116756	3.62268	15	105	0.00225428	1	1
																								Mouse Phenotype Single KO	caudal vertebral transformation	15	1.67577e-05	0.0102445	4.06992	13	81	0.00195371	2	6
																								Mouse Phenotype Single KO	abnormal T cell receptor V(D)J recombination	16	1.84074e-05	0.0105498	2.2667	32	358	0.00480914	6	12
																								Mouse Phenotype Single KO	inner ear cysts	17	1.96208e-05	0.0105837	2.83262	21	188	0.003156	4	5
																								Mouse Phenotype Single KO	fast extinction of fear memory	18	2.03774e-05	0.0103811	4.6491	11	60	0.00165314	1	2
																								Mouse Phenotype Single KO	abnormal stomach muscularis externa morphology	19	2.05085e-05	0.00989805	4.28598	12	71	0.00180343	3	3
																								Mouse Phenotype Single KO	abnormal Rathke's pouch development	20	2.29003e-05	0.0104998	2.34953	29	313	0.00435828	6	10
																								Mouse Phenotype Single KO	absent cardiac outflow tract	21	2.33068e-05	0.0101773	3.52205	15	108	0.00225428	1	2
																								Mouse Phenotype Single KO	abnormal horizontal cell morphology	22	2.96342e-05	0.0123521	2.05465	38	469	0.00571085	9	14
																								Mouse Phenotype Single KO	caudal vertebral fusion	25	3.94637e-05	0.0144753	2.36098	27	290	0.00405771	5	12
																								Mouse Phenotype Single KO	abnormal vertebral spinous process morphology	26	4.25238e-05	0.0149978	2.68956	21	198	0.003156	7	13
																								Mouse Phenotype Single KO	truncation of digits	28	4.39805e-05	0.0144036	4.69606	10	54	0.00150285	1	1
																								Mouse Phenotype Single KO	ectopic dopaminergic neuron	28	4.39805e-05	0.0144036	4.69606	10	54	0.00150285	1	1
																								Mouse Phenotype Single KO	decreased vitamin D level	30	4.441e-05	0.0135747	4.29148	11	65	0.00165314	1	3
																								Mouse Phenotype Single KO	abnormal stomach smooth muscle outer longitudinal layer morphology	32	5.01159e-05	0.0143613	6.82735	7	26	0.001052	1	1
																								Mouse Phenotype Single KO	decreased renal plasma flow rate	33	5.22573e-05	0.0145212	3.14527	16	129	0.00240457	2	5
																								Mouse Phenotype Single KO	abnormal nucleolus morphology	34	5.27638e-05	0.0142307	3.66293	13	90	0.00195371	2	4
																								Mouse Phenotype Single KO	abnormal blastocyst hatching	35	5.55671e-05	0.0145586	2.14111	32	379	0.00480914	7	35
																								Mouse Phenotype Single KO	increased testis apoptosis	37	6.01891e-05	0.0149171	2.55914	22	218	0.00330628	3	10
																								Mouse Phenotype Single KO	small cervical lymph nodes	38	6.0907e-05	0.0146978	4.52834	10	56	0.00150285	1	1
																								Mouse Phenotype Single KO	decreased hepatoma incidence	39	6.13012e-05	0.0144136	3.85196	12	79	0.00180343	1	1
																								Mouse Phenotype Single KO	increased osteoid volume	41	6.82468e-05	0.015264	4.10215	11	68	0.00165314	1	3
																								Mouse Phenotype Single KO	decreased bone stiffness	42	6.95437e-05	0.0151837	3.80381	12	80	0.00180343	2	5
																								Mouse Phenotype Single KO	cerebellum vermis hypoplasia	43	7.0523e-05	0.0150394	2.59772	21	205	0.003156	5	9
																								Mouse Phenotype Single KO	absent blastocoele	44	7.15308e-05	0.0149077	2.03568	35	436	0.00525999	7	27
																								Mouse Phenotype Single KO	decreased anterior vermis size	47	8.30773e-05	0.0162089	4.37219	10	58	0.00150285	1	2
																								Mouse Phenotype Single KO	absent Hassall's corpuscle	47	8.30773e-05	0.0162089	4.37219	10	58	0.00150285	1	3
																								Mouse Phenotype Single KO	abnormal hair shaft melanin granule distribution	49	8.41664e-05	0.0157511	6.33968	7	28	0.001052	1	2
																								Mouse Phenotype Single KO	decreased ear pigmentation	50	9.10905e-05	0.016706	2.17575	29	338	0.00435828	7	12
																								Mouse Phenotype Single KO	excessive digestive secretion	51	9.85068e-05	0.0177119	5.33868	8	38	0.00120228	1	4
																								Mouse Phenotype Single KO	increased pancreatic beta cell mass	52	9.95513e-05	0.0175555	2.07539	32	391	0.00480914	6	15
																								Mouse Phenotype Single KO	variable body spotting	53	0.000110808	0.0191718	2.09075	31	376	0.00465885	6	11
																								Mouse Phenotype Single KO	decreased behavioral withdrawal response	54	0.000115405	0.0195975	2.21581	27	309	0.00405771	6	7
																								Mouse Phenotype Single KO	absent cerebellum fissure	55	0.000116449	0.0194152	3.87425	11	72	0.00165314	2	2
																								Mouse Phenotype Single KO	absent trochlear nerve	57	0.000117983	0.0189808	2.73328	18	167	0.00270514	2	4
																								Mouse Phenotype Single KO	absent pancreatic alpha cells	60	0.000132961	0.0203209	2.23501	26	295	0.00390742	5	7
																								Mouse Phenotype Single KO	absent retinal rod cells	62	0.000137035	0.0202679	2.61856	19	184	0.00285542	2	6
																								Mouse Phenotype Single KO	absent tail	63	0.000140812	0.020496	2.41512	22	231	0.00330628	4	11
																								Mouse Phenotype Single KO	abnormal bone stiffness	64	0.000141935	0.0203367	3.53843	12	86	0.00180343	2	6
																								Mouse Phenotype Single KO	abnormal hair follicle dermal papilla morphology	66	0.000149841	0.0208188	3.76954	11	74	0.00165314	2	4
																								Mouse Phenotype Single KO	abnormal osteoid volume	66	0.000149841	0.0208188	3.76954	11	74	0.00165314	1	5
																								Mouse Phenotype Single KO	abnormal gamma-delta T cell differentiation	70	0.000158443	0.020756	3.29664	13	100	0.00195371	4	6
																								Mouse Phenotype Single KO	increased circulating parathyroid hormone level	71	0.000159369	0.0205833	2.39439	22	233	0.00330628	5	13
																								Mouse Phenotype Single KO	abnormal stomach smooth muscle circular layer morphology	72	0.000170127	0.0216675	4.0252	10	63	0.00150285	2	2
																								Mouse Phenotype Single KO	absent caudal vertebrae	73	0.000175343	0.0220259	2.27944	24	267	0.00360685	4	7
																								Mouse Phenotype Single KO	abnormal gut flora balance	75	0.00019126	0.0233847	2.36395	22	236	0.00330628	3	13
																								Mouse Phenotype Single KO	absent common crus	81	0.000270965	0.0306759	3.30766	12	92	0.00180343	2	4
																								Mouse Phenotype Single KO	abnormal synaptic acetylcholine release	82	0.000279146	0.0312166	2.83866	15	134	0.00225428	3	6
																								Mouse Phenotype Single KO	abnormal hair shaft melanin granule morphology	83	0.000281356	0.0310848	2.25193	23	259	0.00345657	4	11
																								Mouse Phenotype Single KO	absent strial intermediate cells	85	0.000293538	0.0316676	2.40367	20	211	0.00300571	3	3
																								Mouse Phenotype Single KO	thin stria vascularis	89	0.000305102	0.0314358	2.15636	25	294	0.00375714	5	8
																								Mouse Phenotype Single KO	dilated pancreatic duct	90	0.000331574	0.0337837	2.22615	23	262	0.00345657	4	8
																								Mouse Phenotype Single KO	absent lacrimal glands	93	0.000355134	0.0350169	2.13457	25	297	0.00375714	5	5
																								Mouse Phenotype Single KO	increased pancreatic beta cell number	94	0.00036533	0.0356391	2.00382	29	367	0.00435828	5	16
																								Mouse Phenotype Single KO	abnormal syncytiotrophoblast morphology	96	0.000375289	0.0358479	5.07175	7	35	0.001052	2	2
																								Mouse Phenotype Single KO	absent heart right ventricle	99	0.000414907	0.0384313	2.73655	15	139	0.00225428	1	5
																								Mouse Phenotype Single KO	eclabion	100	0.000436739	0.040049	5.85201	6	26	0.000901713	1	1
																								Mouse Phenotype Single KO	increased superior colliculus size	102	0.000444263	0.0399401	3.13716	12	97	0.00180343	2	3
																								Mouse Phenotype Single KO	abnormal placental labyrinth villi morphology	103	0.000450092	0.0400713	4.93086	7	36	0.001052	2	3
																								Mouse Phenotype Single KO	increased hindbrain apoptosis	105	0.000473812	0.0413796	2.81764	14	126	0.002104	3	6
																								Mouse Phenotype Single KO	abnormal vertebral pedicle morphology	107	0.000499939	0.0428453	2.50639	17	172	0.00255485	4	10
																								Mouse Phenotype Single KO	phenotypic reversion	113	0.00055778	0.0452641	2.10591	24	289	0.00360685	4	8
																								Mouse Phenotype Single KO	abnormal pyloric sphincter morphology	114	0.000580121	0.0466642	2.89179	13	114	0.00195371	3	5
																								Mouse Phenotype Single KO	Meibomian gland hypertrophy	116	0.000587382	0.0464336	3.04305	12	100	0.00180343	1	1
																								Mouse Phenotype Single KO	abnormal chromosomal synapsis	117	0.000603657	0.0473122	2.64154	15	144	0.00225428	4	17
																								Mouse Phenotype Single KO	decreased vascular permeability	122	0.000664934	0.049979	2.04506	25	310	0.00375714	3	14
																								Mouse Phenotype	abnormal meiotic attachment of telomere to nuclear envelope	1	5.81447e-11	5.56735e-07	15.8492	10	16	0.00150285	1	2
																								Mouse Phenotype	increased ovary apoptosis	2	2.95423e-10	1.41434e-06	14.0882	10	18	0.00150285	1	3
																								Mouse Phenotype	cerebellum vermis hypoplasia	3	2.92425e-07	0.000933324	2.37738	42	448	0.00631199	9	14
																								Mouse Phenotype	abnormal Raphe nucleus morphology	5	1.06127e-06	0.00203233	3.83577	18	119	0.00270514	3	4
																								Mouse Phenotype	abnormal oval window morphology	6	1.12092e-06	0.00178881	2.86479	27	239	0.00405771	3	5
																								Mouse Phenotype	abnormal renal plasma flow rate	7	1.12752e-06	0.00154229	3.08939	24	197	0.00360685	5	9
																								Mouse Phenotype	decreased chemical nociceptive threshold	9	4.05878e-06	0.00431809	2.0139	49	617	0.00736399	6	12
																								Mouse Phenotype	absent pubis	12	6.92087e-06	0.00552228	2.65858	26	248	0.00390742	3	5
																								Mouse Phenotype	anal stenosis	12	6.92087e-06	0.00552228	2.65858	26	248	0.00390742	4	6
																								Mouse Phenotype	increased circulating interleukin-3 level	14	9.11198e-06	0.00623194	3.30766	18	138	0.00270514	2	8
																								Mouse Phenotype	abnormal stomach smooth muscle circular layer morphology	15	1.23464e-05	0.00788111	3.52817	16	115	0.00240457	3	5
																								Mouse Phenotype	increased gastrointestinal stromal tumor incidence	16	1.25478e-05	0.00750906	3.36796	17	128	0.00255485	2	3
																								Mouse Phenotype	abnormal embryonic cloaca development	17	1.39239e-05	0.00784244	3.34185	17	129	0.00255485	2	2
																								Mouse Phenotype	external male genitalia hypoplasia	19	1.64764e-05	0.00830324	3.16984	18	144	0.00270514	3	3
																								Mouse Phenotype	abnormal pancreas mesenchyme morphology	20	1.65521e-05	0.00792432	3.62268	15	105	0.00225428	1	1
																								Mouse Phenotype	caudal vertebral transformation	21	1.67577e-05	0.00764072	4.06992	13	81	0.00195371	2	7
																								Mouse Phenotype	decreased vitamin D level	21	1.67577e-05	0.00764072	4.06992	13	81	0.00195371	2	4
																								Mouse Phenotype	abnormal T cell receptor delta chain V(D)J recombination	23	1.76752e-05	0.00735825	4.34721	12	70	0.00180343	3	4
																								Mouse Phenotype	inner ear cysts	24	1.96208e-05	0.00782789	2.83262	21	188	0.003156	4	5
																								Mouse Phenotype	fast extinction of fear memory	25	2.03774e-05	0.00780454	4.6491	11	60	0.00165314	1	2
																								Mouse Phenotype	abnormal Meissner's corpuscle morphology	28	2.1958e-05	0.00750886	2.6009	24	234	0.00360685	2	2
																								Mouse Phenotype	abnormal vertebral lamina morphology	31	3.70947e-05	0.0114575	3.10143	17	139	0.00255485	3	6
																								Mouse Phenotype	abnormal pacinian corpuscle morphology	32	3.72587e-05	0.0111485	2.1568	33	388	0.00495942	3	4
																								Mouse Phenotype	truncation of digits	34	4.39805e-05	0.0123857	4.69606	10	54	0.00150285	1	1
																								Mouse Phenotype	ectopic dopaminergic neuron	34	4.39805e-05	0.0123857	4.69606	10	54	0.00150285	1	1
																								Mouse Phenotype	small external male genitalia	36	4.88895e-05	0.0130032	2.59485	22	215	0.00330628	5	6
																								Mouse Phenotype	abnormal Rathke's pouch development	37	4.91816e-05	0.0127274	2.21796	30	343	0.00450857	7	13
																								Mouse Phenotype	decreased renal plasma flow rate	38	5.22573e-05	0.0131675	3.14527	16	129	0.00240457	2	5
																								Mouse Phenotype	abnormal splanchnic mesoderm morphology	39	5.45266e-05	0.013387	3.27915	15	116	0.00225428	1	3
																								Mouse Phenotype	abnormal nucleolus morphology	40	5.93471e-05	0.0142062	3.62268	13	91	0.00195371	2	5
																								Mouse Phenotype	decreased susceptibility to graft versus host disease	41	6.01891e-05	0.0140564	2.55914	22	218	0.00330628	5	9
																								Mouse Phenotype	small cervical lymph nodes	42	6.0907e-05	0.0138853	4.52834	10	56	0.00150285	1	1
																								Mouse Phenotype	decreased hepatoma incidence	43	6.13012e-05	0.0136502	3.85196	12	79	0.00180343	1	1
																								Mouse Phenotype	abnormal T cell receptor V(D)J recombination	44	6.77395e-05	0.014741	2.11875	32	383	0.00480914	6	17
																								Mouse Phenotype	increased osteoid volume	45	6.82468e-05	0.0145214	4.10215	11	68	0.00165314	1	3
																								Mouse Phenotype	absent cardiac outflow tract	47	7.34009e-05	0.0149535	3.19648	15	119	0.00225428	1	4
																								Mouse Phenotype	absent Hassall's corpuscle	49	8.30773e-05	0.016234	4.37219	10	58	0.00150285	1	3
																								Mouse Phenotype	absent superior colliculus	51	9.65103e-05	0.0181193	4.29809	10	59	0.00150285	1	2
																								Mouse Phenotype	absent colliculi	51	9.65103e-05	0.0181193	4.29809	10	59	0.00150285	1	2
																								Mouse Phenotype	abnormal cerebellum hemisphere lobule morphology	51	9.65103e-05	0.0181193	4.29809	10	59	0.00150285	1	2
																								Mouse Phenotype	absent rhombomere 1	51	9.65103e-05	0.0181193	4.29809	10	59	0.00150285	1	2
																								Mouse Phenotype	increased testis apoptosis	55	9.76504e-05	0.017	2.42013	23	241	0.00345657	4	11
																								Mouse Phenotype	excessive digestive secretion	56	9.85068e-05	0.0168429	5.33868	8	38	0.00120228	1	4
																								Mouse Phenotype	failure of blastocyst to hatch from the zona pellucida	57	0.000100379	0.0168619	2.02394	34	426	0.00510971	8	32
																								Mouse Phenotype	thyroid inflammation	58	0.000102284	0.0168856	3.92882	11	71	0.00165314	2	5
																								Mouse Phenotype	absent retinal rod cells	59	0.000113856	0.0184775	2.51195	21	212	0.003156	3	8
																								Mouse Phenotype	decreased behavioral withdrawal response	60	0.000115405	0.0184168	2.21581	27	309	0.00405771	6	7
																								Mouse Phenotype	variegated coat color	61	0.000117553	0.018452	2.39037	23	244	0.00345657	4	10
																								Mouse Phenotype	increased anti-insulin autoantibody level	62	0.000118649	0.0183237	2.64734	19	182	0.00285542	4	7
																								Mouse Phenotype	absent urinary bladder	64	0.000123141	0.0184231	2.17139	28	327	0.00420799	6	9
																								Mouse Phenotype	absent pancreatic alpha cells	67	0.000132961	0.0190015	2.23501	26	295	0.00390742	5	7
																								Mouse Phenotype	abnormal osteoid volume	69	0.000149841	0.0207931	3.76954	11	74	0.00165314	1	5
																								Mouse Phenotype	atretic vasculature	70	0.000154102	0.0210789	2.99513	15	127	0.00225428	1	5
																								Mouse Phenotype	abnormal gamma-delta T cell differentiation	71	0.000158443	0.0213675	3.29664	13	100	0.00195371	4	6
																								Mouse Phenotype	decreased anterior vermis size	77	0.000170127	0.0211554	4.0252	10	63	0.00150285	1	3
																								Mouse Phenotype	abnormal stomach muscularis externa morphology	78	0.000175834	0.0215847	2.4984	20	203	0.00300571	5	8
																								Mouse Phenotype	decreased ear pigmentation	79	0.000176875	0.0214377	2.03658	31	386	0.00465885	8	16
																								Mouse Phenotype	abnormal mammary gland luminal epithelium morphology	84	0.00021284	0.0242612	2.60833	18	175	0.00270514	3	6
																								Mouse Phenotype	abnormal stomach smooth muscle outer longitudinal layer morphology	91	0.000255452	0.0268786	5.37913	7	33	0.001052	1	2
																								Mouse Phenotype	abnormal red nucleus morphology	92	0.000265519	0.0276342	2.74148	16	148	0.00240457	4	5
																								Mouse Phenotype	absent common crus	94	0.000270965	0.0276009	3.30766	12	92	0.00180343	2	4
																								Mouse Phenotype	short uterine horn	94	0.000270965	0.0276009	3.30766	12	92	0.00180343	3	5
																								Mouse Phenotype	absent strial intermediate cells	99	0.000293538	0.0283902	2.40367	20	211	0.00300571	3	3
																								Mouse Phenotype	absent tectum	103	0.000333453	0.0309982	2.68702	16	151	0.00240457	5	6
																								Mouse Phenotype	abnormal syncytiotrophoblast morphology	109	0.000375289	0.0329669	5.07175	7	35	0.001052	2	2
																								Mouse Phenotype	increased B-1b cell number	115	0.000439261	0.0365733	2.27578	21	234	0.003156	5	13
																								Mouse Phenotype	increased superior colliculus size	116	0.000444263	0.0366708	3.13716	12	97	0.00180343	2	3
																								Mouse Phenotype	abnormal placental labyrinth villi morphology	117	0.000450092	0.0368344	4.93086	7	36	0.001052	2	3
																								Mouse Phenotype	thin stria vascularis	118	0.000454653	0.0368924	2.09923	25	302	0.00375714	5	9
																								Mouse Phenotype	decreased pancreatic islet cell apoptosis	121	0.00048828	0.0386387	3.10515	12	98	0.00180343	1	3
																								Mouse Phenotype	absent caudal vertebrae	127	0.000527857	0.0397971	2.01378	27	340	0.00405771	6	10
																								Mouse Phenotype	absent trochlear nerve	132	0.000579693	0.0420497	2.22817	21	239	0.003156	3	6
																								Mouse Phenotype	Meibomian gland hypertrophy	133	0.000587382	0.0422871	3.04305	12	100	0.00180343	1	1
																								Mouse Phenotype	abnormal synaptic acetylcholine release	137	0.000603657	0.0421899	2.64154	15	144	0.00225428	3	7
																								Mouse Phenotype	abnormal Purkinje cell migration	140	0.000649552	0.0444247	2.73094	14	130	0.002104	3	6
																								Mouse Phenotype	abnormal chromosomal synapsis	141	0.000678821	0.0460973	2.52012	16	161	0.00240457	5	18
																								Mouse Phenotype	absent gamma-delta T cells	142	0.00068502	0.0461906	2.84193	13	116	0.00195371	4	9
																								Mouse Phenotype	abnormal hair follicle dermal papilla morphology	143	0.000693526	0.0464372	3.16984	11	88	0.00165314	2	5
																								Mouse Phenotype	enlarged Meibomian gland	145	0.00070283	0.046411	2.98338	12	102	0.00180343	1	2
																								Mouse Phenotype	abnormal hair shaft melanin granule morphology	146	0.000710105	0.0465702	2.00403	26	329	0.00390742	6	15
																								Mouse Phenotype	dorsal root ganglion hypoplasia	149	0.000744503	0.0478431	2.06308	24	295	0.00360685	3	7
																								Mouse Phenotype	abnormal digit pigmentation	153	0.000799103	0.0500092	3.33668	10	76	0.00150285	1	3
