## Supplemental Table 13 for "Machine learning sequence prioritization for cell type-specific enhancer design"

### Sheet: fimo_allmodels_crop13_seq100
motif_id	sequence_name	start	stop	strand	score	p-value	q-value	matched_sequence
MoPVvsVIPrbf5.fwd	SC1	153	165	+	10.9296	8.87e-05	0.169	TGAGGGAAGTAGT
PfPVvsNEG11.fwd	SC1	171	183	+	10.9342	8.63e-05	0.163	TGTCTGGGGAGTA
MoPVvsVIP6.fwd	SC1	178	190	-	11.4429	8.34e-05	0.326	CGTACTGTACTCC
MoPVvsVIPrbf8.fwd	SC1	178	190	-	11.5658	7.45e-05	0.291	CGTACTGTACTCC
snPVvsVIP8.fwd	SC1	178	190	-	12	6.29e-05	0.245	CGTACTGTACTCC
MoPVvsEXC1.fwd	SC1	214	226	+	10.5122	5.01e-05	0.0463	TTCTGCCCTGGGC
MoPVvsEXCrbf1.fwd	SC1	214	226	+	10.7653	3.25e-05	0.0401	TTCTGCCCTGGGC
PfPVvsNEG10.fwd	SC1	216	228	+	13.1842	1.3e-05	0.0476	CTGCCCTGGGCTC
MoPVvsEXC6.fwd	SC1	238	250	-	13.4474	1.45e-05	0.0539	ACTGACCTTGACT
PfPVvsNEG13.fwd	SC1	238	250	+	10.9079	9.61e-05	0.36	AGTCAAGGTCAGT
MoPVvsEXC1.fwd	SC1	239	251	-	11.0813	1.25e-05	0.0461	AACTGACCTTGAC
MoPVvsEXCrbf1.fwd	SC1	239	251	-	11.3673	7.12e-06	0.0263	AACTGACCTTGAC
MoPVvsVIP5.fwd	SC1	239	251	-	14.3	5.64e-06	0.0218	AACTGACCTTGAC
MoPVvsVIPrbf6.fwd	SC1	239	251	-	13.0429	2.37e-05	0.0313	AACTGACCTTGAC
PfPVvsNEG1.fwd	SC1	239	251	-	13.3485	5.87e-06	0.0131	AACTGACCTTGAC
PfPVvsNEGrbf3.fwd	SC1	239	251	-	13.4394	5.31e-06	0.0192	AACTGACCTTGAC
snPVvsEXC1.fwd	SC1	239	251	-	12.1837	8.68e-06	0.0162	AACTGACCTTGAC
snPVvsKNN1.fwd	SC1	239	251	-	12.7541	6.3e-06	0.0239	AACTGACCTTGAC
snPVvsRandom1.fwd	SC1	239	251	-	12.7377	7.25e-06	0.0277	AACTGACCTTGAC
snPVvsSST1.fwd	SC1	239	251	-	11.9655	3.81e-06	0.0139	AACTGACCTTGAC
snPVvsVIP2.fwd	SC1	239	251	-	13.0758	6.1e-06	0.0165	AACTGACCTTGAC
MoPVvsVIP10.fwd	SC1	262	274	-	12.4605	1.3e-05	0.0497	CCTGAGAAGCAGA
MoPVvsVIP4.fwd	SC1	264	276	+	11.1	8.49e-05	0.157	TGCTTCTCAGGAG
MoPVvsVIP4.fwd	SC1	266	278	-	13.5429	6.85e-06	0.0254	TACTCCTGAGAAG
MoPVvsVIPrbf2.fwd	SC1	274	286	-	11.2836	6.54e-05	0.128	ACTAAAAATACTC
MoPVvsVIP12.fwd	SC1	276	288	-	13.4026	1.42e-05	0.0554	CCACTAAAAATAC
snPVvsVIP13.fwd	SC1	276	288	-	11.0361	8.76e-05	0.171	CCACTAAAAATAC
MoPVvsEXC1.fwd	SC1	347	359	-	10.6179	4.02e-05	0.0463	GGCTGACCTAGTT
MoPVvsEXCrbf1.fwd	SC1	347	359	-	10.5306	5.26e-05	0.0487	GGCTGACCTAGTT
MoPVvsVIP14.fwd	SC1	347	359	-	16.2105	8.05e-07	0.00309	GGCTGACCTAGTT
MoPVvsVIPrbf6.fwd	SC1	347	359	-	13.1286	2.13e-05	0.0313	GGCTGACCTAGTT
PfPVvsNEG1.fwd	SC1	347	359	-	11.6364	5.46e-05	0.0681	GGCTGACCTAGTT
PfPVvsNEGrbf3.fwd	SC1	347	359	-	11.9697	4.19e-05	0.0524	GGCTGACCTAGTT
snPVvsEXC1.fwd	SC1	347	359	-	10.8367	8.69e-05	0.108	GGCTGACCTAGTT
snPVvsKNN1.fwd	SC1	347	359	-	11.3443	5.93e-05	0.0751	GGCTGACCTAGTT
snPVvsRandom1.fwd	SC1	347	359	-	11.3115	6.41e-05	0.0817	GGCTGACCTAGTT
snPVvsSST1.fwd	SC1	347	359	-	11.3276	2.01e-05	0.025	GGCTGACCTAGTT
snPVvsVIP2.fwd	SC1	347	359	-	11.303	7.32e-05	0.0703	GGCTGACCTAGTT
snPVvsEXC8.fwd	SC1	379	391	-	11.3	4.07e-05	0.075	TTTTGGGACACTG
snPVvsRandom14.fwd	SC1	379	391	-	10.6184	8.88e-05	0.108	TTTTGGGACACTG
snPVvsSST5.fwd	SC1	403	415	+	10.7286	9.23e-05	0.173	AAGTGGCCAGGAG
MoPVvsVIP7.fwd	SC1	438	450	+	11.9211	1.53e-05	0.0585	GTTTGAGACTCTC
MoPVvsVIPrbf9.fwd	SC1	438	450	+	12.1053	2.48e-05	0.0749	GTTTGAGACTCTC
snPVvsSST5.fwd	SC1	455	467	-	10.7571	8.98e-05	0.173	TTCGGGCCAAGGA
snPVvsKNN10.fwd	SC1	486	498	+	11.5921	8.28e-05	0.323	GAATCATCAGCTC
snPVvsRandom8.fwd	SC1	486	498	-	12.1143	2.97e-05	0.113	GAGCTGATGATTC
MoPVvsEXCrbf7.fwd	SC1	487	499	+	12.1429	3.97e-05	0.0772	AATCATCAGCTCC
snPVvsKNN11.fwd	SC1	487	499	+	12.4079	3.34e-05	0.128	AATCATCAGCTCC
MoPVvsVIPrbf11.fwd	SC2	87	99	-	13.5658	3.17e-06	0.0121	CAAGAAGATGTGG
MoPVvsVIP11.fwd	SC2	87	99	+	13.0789	3.68e-06	0.014	ccacatcttcttg
MoPVvsVIPrbf1.fwd	SC2	91	103	-	10.377	4.61e-05	0.172	TCCACAAGAAGAT
snPVvsSST6.fwd	SC2	105	117	-	10.5571	8.49e-05	0.31	CCGAGTCCACGGA
snPVvsSST4.fwd	SC2	130	142	-	11.697	7.73e-06	0.0286	AGCTGACATCACT
PfPVvsNEG8.fwd	SC2	133	145	-	11.6286	6.19e-05	0.0581	AGCAGCTGACATC
snPVvsKNN4.fwd	SC2	135	147	-	11.7705	7.36e-05	0.272	ATAGCAGCTGACA
snPVvsRandom13.fwd	SC2	153	165	+	12.7237	1.57e-05	0.0528	gactcacatggag
snPVvsKNN9.fwd	SC2	153	165	+	11.1857	7.41e-05	0.0914	gactcacatggag
PfPVvsNEGrbf13.fwd	SC2	174	186	-	11.6842	4.74e-05	0.0879	CGTGAGCCTGTCT
snPVvsEXC10.fwd	SC2	179	191	+	12.8421	1.25e-05	0.0463	ggctcacgtgctg
snPVvsKNN9.fwd	SC2	179	191	+	12	3.69e-05	0.08	ggctcacgtgctg
snPVvsRandom10.fwd	SC2	179	191	+	11.2763	5.45e-05	0.2	ggctcacgtgctg
MoPVvsVIPrbf10.fwd	SC2	183	195	-	14	8.74e-06	0.0332	GCCTCAGCACGTG
PfPVvsNEGrbf7.fwd	SC2	184	196	+	12.0714	2.93e-05	0.0359	acgtgctgaggca
snPVvsEXC5.fwd	SC2	184	196	+	11.5738	8.24e-05	0.078	acgtgctgaggca
MoPVvsEXCrbf5.fwd	SC2	184	196	+	11.197	9.66e-05	0.122	acgtgctgaggca
snPVvsSST7.fwd	SC2	245	257	-	11.5	5.74e-05	0.224	CCTATTTATACTG
PfPVvsNEGrbf9.fwd	SC2	247	259	+	14.125	5.21e-06	0.0203	gtataaataggac
PfPVvsNEG7.fwd	SC2	247	259	+	13.875	6.22e-06	0.0243	gtataaataggac
MoPVvsEXC5.fwd	SC2	247	259	-	13.4583	8.48e-06	0.0331	GTCCTATTTATAC
MoPVvsEXCrbf6.fwd	SC2	247	259	-	13.1642	1.05e-05	0.041	GTCCTATTTATAC
snPVvsEXC3.fwd	SC2	247	259	+	11.7937	3.86e-05	0.151	gtataaataggac
snPVvsKNN2.fwd	SC2	247	259	-	11.6825	4.17e-05	0.16	GTCCTATTTATAC
snPVvsRandom2.fwd	SC2	247	259	+	11.5079	5.82e-05	0.122	gtataaataggac
MoPVvsVIP10.fwd	SC2	308	320	-	11.1184	8.74e-05	0.167	ACCAAGAAGCACT
PfPVvsNEG1.fwd	SC2	331	343	+	13.2424	7.04e-06	0.0131	cactgaccttcga
snPVvsSST1.fwd	SC2	331	343	+	11.7241	7.45e-06	0.0139	cactgaccttcga
snPVvsEXC1.fwd	SC2	331	343	+	12.2041	8.21e-06	0.0162	cactgaccttcga
snPVvsVIP2.fwd	SC2	331	343	+	12.9242	8.59e-06	0.0165	cactgaccttcga
PfPVvsNEGrbf3.fwd	SC2	331	343	+	13.0455	1.02e-05	0.0192	cactgaccttcga
snPVvsKNN1.fwd	SC2	331	343	+	12.2295	1.53e-05	0.0292	cactgaccttcga
MoPVvsVIP5.fwd	SC2	331	343	+	13.3286	1.55e-05	0.0299	cactgaccttcga
snPVvsRandom1.fwd	SC2	331	343	+	12.2295	1.78e-05	0.034	cactgaccttcga
MoPVvsEXCrbf1.fwd	SC2	331	343	+	11	1.95e-05	0.0361	cactgaccttcga
MoPVvsVIPrbf6.fwd	SC2	331	343	+	13.0286	2.41e-05	0.0313	cactgaccttcga
MoPVvsEXC1.fwd	SC2	331	343	+	10.8293	2.49e-05	0.0461	cactgaccttcga
MoPVvsVIPrbf12.fwd	SC2	403	415	-	10.3158	9.89e-05	0.127	TGGAGTTAGCAGG
snPVvsVIP10.fwd	SC2	456	468	+	11.8158	4.15e-05	0.16	ccaccgctgctga
PfPVvsNEGrbf7.fwd	SC2	460	472	+	13.3429	5.34e-06	0.00981	cgctgctgattcg
snPVvsEXC5.fwd	SC2	460	472	+	13.0328	9.22e-06	0.0184	cgctgctgattcg
PfPVvsNEG8.fwd	SC2	460	472	+	12.7429	1.97e-05	0.037	cgctgctgattcg
MoPVvsEXC4.fwd	SC2	460	472	-	12.7727	2.69e-05	0.0498	CGAATCAGCAGCG
MoPVvsVIP13.fwd	SC2	461	473	-	13.6842	1.52e-05	0.058	ACGAATCAGCAGC
MoPVvsEXCrbf7.fwd	SC2	461	473	-	12.6714	2.35e-05	0.0772	ACGAATCAGCAGC
MoPVvsVIPrbf12.fwd	SC2	461	473	-	11.7763	4.05e-05	0.127	ACGAATCAGCAGC
PfPVvsNEG2.fwd	SC2	461	473	-	10.7879	7.96e-05	0.307	ACGAATCAGCAGC
# FIMO (Find Individual Motif Occurrences): Version 5.3.2 compiled on Feb 7 2021 at 14:30:11
# The format of this file is described at https://meme-suite.org/meme/doc/fimo-output-format.html.
# fimo --oc . --verbosity 1 --thresh 1.0E-4 pwm_allModels_crop13_seqlets100.txt candidates_4.fa
